# Identification of new ciliary signaling pathways in the brain and insights into neurological disorders

**DOI:** 10.1101/2023.12.20.572700

**Authors:** Abdelhalim Loukil, Emma Ebright, Akiyoshi Uezu, Yudong Gao, Scott H Soderling, Sarah C. Goetz

## Abstract

Primary cilia are conserved sensory hubs essential for signaling transduction and embryonic development. Ciliary dysfunction causes a variety of developmental syndromes with neurological features and cognitive impairment, whose basis mostly remains unknown. Despite connections to neural function, the primary cilium remains an overlooked organelle in the brain. Most neurons have a primary cilium; however, it is still unclear how this organelle modulates brain architecture and function, given the lack of any systemic dissection of neuronal ciliary signaling. Here, we present the first in vivo glance at the molecular composition of cilia in the mouse brain. We have adapted *in vivo* BioID (iBioID), targeting the biotin ligase BioID2 to primary cilia in neurons. We identified tissue-specific signaling networks enriched in neuronal cilia, including Eph/Ephrin and GABA receptor signaling pathways. Our iBioID ciliary network presents a wealth of neural ciliary hits that provides new insights into neurological disorders. Our findings are a promising first step in defining the fundamentals of ciliary signaling and their roles in shaping neural circuits and behavior. This work can be extended to pathological conditions of the brain, aiming to identify the molecular pathways disrupted in the brain cilium. Hence, finding novel therapeutic strategies will help uncover and leverage the therapeutic potential of the neuronal cilium.
