## Supplementary material for "Identification of new ciliary signaling pathways in the brain and insights into neurological disorders": Table 2

### Sheet: Dataset 2
	GO_term_ID	GO_term_def	P	P_FDR_adj	NofGenes	Genes
1	GO:0015291	secondary active transmembrane transporter activity	0	0	24	O70451|O88343|P04919|P16283|P28571|P31648|P43006|P51906|P55012|P56564|P70414|Q5DTL9|Q61165|Q61609|Q6PIC6|Q8JZR6|Q8K596|Q8R3L5|Q91V14|Q9D6M3|Q9DB41|Q9DCP2|Q9EPR4|Q9JHZ2
2	GO:0016462	pyrophosphatase activity	0	1e-10	44	B2RSH2|G5E829|O55131|O70443|P08752|P35288|P51150|P55096|P55258|P56480|P59279|P60766|P61226|P62192|P62331|P62746|P62827|P62835|P62874|P62880|P63321|P68372|P99024|Q5PR73|Q61599|Q6PIE5|Q7TMM9|Q80U63|Q8BXK8|Q8C1B7|Q8CGK7|Q8CHH9|Q8VEL9|Q8VHH5|Q96DY5|Q99P58|Q9CQQ7|Q9CR56|Q9CWF2|Q9D6F9|Q9JIW9|Q9JJZ2|Q9R0K7|Q9R1T4
3	GO:0005267	potassium channel activity	0	4e-10	17	B1AS29|O88703|O88704|P16388|P48542|P48543|P52189|P60879|P63141|P63250|Q14B80|Q61923|Q8K3F6|Q9ER47|Q9Z0V1|Q9Z0V2|Q9Z351
4	GO:0043167	ion binding	0	0	152	A2AP18|A2APX8|A2TJV2|B2RSH2|E9Q3L2|G5E829|O08749|O35607|O35681|O55131|O55143|O70161|O70228|O70443|O70492|O70493|O88444|O88703|O88704|P05201|P05480|P05532|P06837|P08752|P09055|P10649|P13595|P16460|P31648|P35288|P35363|P39688|P43006|P48193|P48455|P51150|P51830|P51906|P53810|P54754|P54763|P55096|P55258|P56480|P56564|P59279|P60766|P61082|P61205|P61226|P61329|P62192|P62331|P62746|P62827|P62835|P63044|…
5	GO:0005516	calmodulin binding	0	1e-10	21	G5E829|O88444|P06837|P26645|P28667|P48193|P48455|P63044|P70414|P97445|Q3UHL1|Q61165|Q62261|Q8K3F6|Q8K596|Q8VHH7|Q9QYB5|Q9R0K7|Q9R0N7|Q9Z1B3|Q9Z351
6	GO:0005261	cation channel activity	0	0	28	A2APX8|B1AS29|O88602|O88703|O88704|P16388|P28667|P47746|P48542|P48543|P52189|P60879|P63141|P63250|P97445|Q14B80|Q56A07|Q60790|Q61290|Q61923|Q62205|Q7M729|Q8K3F6|Q8VHW2|Q9ER47|Q9Z0V1|Q9Z0V2|Q9Z351
7	GO:0017111	nucleoside-triphosphatase activity	0	0	44	B2RSH2|G5E829|O55131|O70443|P08752|P35288|P51150|P55096|P55258|P56480|P59279|P60766|P61226|P62192|P62331|P62746|P62827|P62835|P62874|P62880|P63321|P68372|P99024|Q5PR73|Q61599|Q6PIE5|Q7TMM9|Q80U63|Q8BXK8|Q8C1B7|Q8CGK7|Q8CHH9|Q8VEL9|Q8VHH5|Q96DY5|Q99P58|Q9CQQ7|Q9CR56|Q9CWF2|Q9D6F9|Q9JIW9|Q9JJZ2|Q9R0K7|Q9R1T4
8	GO:0016817	hydrolase activity, acting on acid anhydrides	0	1e-10	44	B2RSH2|G5E829|O55131|O70443|P08752|P35288|P51150|P55096|P55258|P56480|P59279|P60766|P61226|P62192|P62331|P62746|P62827|P62835|P62874|P62880|P63321|P68372|P99024|Q5PR73|Q61599|Q6PIE5|Q7TMM9|Q80U63|Q8BXK8|Q8C1B7|Q8CGK7|Q8CHH9|Q8VEL9|Q8VHH5|Q96DY5|Q99P58|Q9CQQ7|Q9CR56|Q9CWF2|Q9D6F9|Q9JIW9|Q9JJZ2|Q9R0K7|Q9R1T4
9	GO:0016818	hydrolase activity, acting on acid anhydrides, in phosphorus-containing anhydrides	0	1e-10	44	B2RSH2|G5E829|O55131|O70443|P08752|P35288|P51150|P55096|P55258|P56480|P59279|P60766|P61226|P62192|P62331|P62746|P62827|P62835|P62874|P62880|P63321|P68372|P99024|Q5PR73|Q61599|Q6PIE5|Q7TMM9|Q80U63|Q8BXK8|Q8C1B7|Q8CGK7|Q8CHH9|Q8VEL9|Q8VHH5|Q96DY5|Q99P58|Q9CQQ7|Q9CR56|Q9CWF2|Q9D6F9|Q9JIW9|Q9JJZ2|Q9R0K7|Q9R1T4
10	GO:0005249	voltage-gated potassium channel activity	0	0	16	O88703|O88704|P16388|P48542|P48543|P52189|P60879|P63141|P63250|Q14B80|Q61923|Q8K3F6|Q9ER47|Q9Z0V1|Q9Z0V2|Q9Z351
11	GO:0008514	organic anion transmembrane transporter activity	0	0	23	O70451|O88343|P04919|P10852|P17809|P28571|P31648|P32037|P43006|P51906|P56564|Q5DTL9|Q8JZR6|Q8R3L5|Q91V61|Q925N0|Q99JR1|Q9D6M3|Q9DB41|Q9DCP2|Q9EPR4|Q9QXW9|Q9Z127
12	GO:0022857	transmembrane transporter activity	3.29e-44	8.42e-41	92	A2APX8|B1AS29|B2RXV4|G5E829|O55143|O70451|O88343|O88602|O88703|O88704|P04919|P10852|P14231|P16283|P16388|P17809|P22723|P26049|P28571|P28667|P31648|P32037|P43006|P47746|P48542|P48543|P50571|P51906|P52189|P55012|P55088|P55096|P56480|P56564|P60879|P62812|P63137|P63141|P63250|P70414|P97445|Q0GA42|Q14B80|Q32NY4|Q3TWN3|Q56A07|Q5DTL9|Q60738|Q60790|Q60930|Q61165|Q61290|Q61609|Q61923|Q62205|Q62425|Q69ZS6|…
13	GO:0005215	transporter activity	5.43e-43	6.95e-40	96	A2APX8|B1AS29|B2RXV4|G5E829|O55143|O70228|O70451|O88343|O88602|O88703|O88704|P04919|P10852|P14231|P16283|P16388|P17809|P22723|P26049|P28571|P28667|P31648|P32037|P43006|P47746|P48542|P48543|P50571|P51906|P52189|P53810|P55012|P55088|P55096|P56480|P56564|P60879|P62812|P63137|P63141|P63250|P70414|P97445|P98200|Q0GA42|Q14B80|Q32NY4|Q3TWN3|Q56A07|Q5DTL9|Q60738|Q60790|Q60930|Q61165|Q61290|Q61609|Q61923|…
14	GO:0015075	ion transmembrane transporter activity	5.1e-42	4.35e-39	83	A2APX8|B1AS29|G5E829|O55143|O70451|O88343|O88602|O88703|O88704|P04919|P10852|P14231|P16283|P16388|P17809|P22723|P26049|P28571|P28667|P31648|P32037|P43006|P47746|P48542|P48543|P50571|P51906|P52189|P55012|P56480|P56564|P60879|P62812|P63137|P63141|P63250|P70414|P97445|Q14B80|Q3TWN3|Q56A07|Q5DTL9|Q60738|Q60790|Q60930|Q61165|Q61290|Q61609|Q61923|Q62205|Q62425|Q6P5F6|Q6PIC6|Q6PIE5|Q6X893|Q7M729|Q8BHJ7|…
15	GO:0015318	inorganic molecular entity transmembrane transporter activity	2.07e-41	1.32e-38	80	A2APX8|B1AS29|G5E829|O55143|O70451|O88343|O88602|O88703|O88704|P04919|P10852|P14231|P16283|P16388|P22723|P26049|P28571|P28667|P31648|P43006|P47746|P48542|P48543|P50571|P51906|P52189|P55012|P55088|P56480|P56564|P60879|P62812|P63137|P63141|P63250|P70414|P97445|Q14B80|Q3TWN3|Q56A07|Q5DTL9|Q60738|Q60790|Q60930|Q61165|Q61290|Q61609|Q61923|Q62205|Q62425|Q6P5F6|Q6PIC6|Q6PIE5|Q7M729|Q8BHJ7|Q8C145|Q8JZR6|…
16	GO:0046873	metal ion transmembrane transporter activity	7.36e-33	3.77e-30	54	A2APX8|B1AS29|G5E829|O55143|O88343|O88602|O88703|O88704|P14231|P16388|P28571|P28667|P31648|P43006|P47746|P48542|P48543|P51906|P52189|P55012|P56564|P60879|P63141|P63250|P70414|P97445|Q14B80|Q3TWN3|Q56A07|Q5DTL9|Q60738|Q60790|Q61165|Q61290|Q61609|Q61923|Q62205|Q6P5F6|Q6PIC6|Q6PIE5|Q7M729|Q8C145|Q8JZR6|Q8K3F6|Q8K596|Q8VDN2|Q8VHW2|Q91V14|Q9EPR4|Q9ER47|Q9R0K7|Q9Z0V1|Q9Z0V2|Q9Z351
17	GO:0008324	cation transmembrane transporter activity	1.05e-32	4.48e-30	63	A2APX8|B1AS29|G5E829|O55143|O88343|O88602|O88703|O88704|P14231|P16388|P28571|P28667|P31648|P43006|P47746|P48542|P48543|P51906|P52189|P55012|P56480|P56564|P60879|P63141|P63250|P70414|P97445|Q14B80|Q3TWN3|Q56A07|Q5DTL9|Q60738|Q60790|Q61165|Q61290|Q61609|Q61923|Q62205|Q62425|Q6P5F6|Q6PIC6|Q6PIE5|Q6X893|Q7M729|Q8C145|Q8JZR6|Q8K3F6|Q8K596|Q8VDN2|Q8VHW2|Q91V14|Q91V61|Q99JR1|Q9CQQ7|Q9DCP2|Q9EPR4|Q9ER47|…
18	GO:0022890	inorganic cation transmembrane transporter activity	2.63e-29	9.61e-27	57	A2APX8|B1AS29|G5E829|O55143|O88343|O88602|O88703|O88704|P14231|P16388|P28571|P28667|P31648|P43006|P47746|P48542|P48543|P51906|P52189|P55012|P56480|P56564|P60879|P63141|P63250|P70414|P97445|Q14B80|Q3TWN3|Q56A07|Q5DTL9|Q60738|Q60790|Q61165|Q61290|Q61609|Q61923|Q62205|Q62425|Q6P5F6|Q6PIC6|Q6PIE5|Q7M729|Q8C145|Q8JZR6|Q8K3F6|Q8K596|Q8VDN2|Q8VHW2|Q91V14|Q9CQQ7|Q9EPR4|Q9ER47|Q9R0K7|Q9Z0V1|Q9Z0V2|Q9Z351
19	GO:0005515	protein binding	4.21e-29	1.35e-26	250	A2RSQ0|B1AS29|B2RSH2|E9PUL5|G5E829|O08599|O08747|O08749|O08917|O35136|O35526|O35607|O35678|O35681|O35927|O54829|O54901|O54951|O54991|O55131|O55143|O70161|O70443|O70492|O70493|O88343|O88444|O88602|O88703|O88704|O88910|O89026|P04919|P05480|P05532|P06837|P08249|P08752|P09055|P10649|P10852|P13595|P14106|P14231|P16283|P16388|P16460|P17809|P18052|P18572|P21995|P22723|P26645|P28667|P29533|P30935|P30999|…
20	GO:0043168	anion binding	6.04e-27	1.72e-24	119	A2TJV2|B2RSH2|E9Q3L2|G5E829|O08749|O35607|O35681|O55131|O55143|O70161|O70228|O70443|O70492|O70493|O88444|O88703|O88704|P05201|P05480|P05532|P06837|P08752|P10649|P13595|P16460|P35288|P39688|P48193|P51150|P51830|P51906|P53810|P54754|P54763|P55096|P55258|P56480|P56564|P59279|P60766|P61082|P61205|P61226|P61329|P62192|P62331|P62746|P62827|P62835|P63044|P63321|P68181|P68372|P98200|P99024|Q03137|Q03141|…
21	GO:0015077	monovalent inorganic cation transmembrane transporter activity	3.05e-26	7.82e-24	44	A2APX8|B1AS29|O55143|O88343|O88703|O88704|P14231|P16388|P28571|P31648|P43006|P48542|P48543|P51906|P52189|P55012|P56480|P56564|P60879|P63141|P63250|P70414|Q14B80|Q56A07|Q5DTL9|Q61165|Q61609|Q61923|Q62205|Q62425|Q6PIC6|Q6PIE5|Q7M729|Q8JZR6|Q8K3F6|Q8K596|Q8VDN2|Q91V14|Q9CQQ7|Q9EPR4|Q9ER47|Q9Z0V1|Q9Z0V2|Q9Z351
22	GO:0032553	ribonucleotide binding	2.81e-25	6.54e-23	93	A2TJV2|B2RSH2|E9Q3L2|G5E829|O35607|O55131|O55143|O70161|O70228|O70443|O88444|O88703|O88704|P05480|P05532|P08752|P16460|P35288|P39688|P51150|P51830|P53810|P54754|P54763|P55096|P55258|P56480|P59279|P60766|P61082|P61205|P61226|P62192|P62331|P62746|P62827|P62835|P63321|P68181|P68372|P98200|P99024|Q03137|Q03141|Q04736|Q05512|Q3TWN3|Q3UHL1|Q3ULB5|Q4JIM5|Q5PR73|Q61527|Q6NS52|Q6PIC6|Q6PIE5|Q6VNS1|Q7TMM9|…
23	GO:0032555	purine ribonucleotide binding	6.22e-25	1.33e-22	92	A2TJV2|B2RSH2|E9Q3L2|G5E829|O35607|O55131|O55143|O70161|O70228|O70443|O88444|O88703|O88704|P05480|P05532|P08752|P16460|P35288|P39688|P51150|P51830|P53810|P54754|P54763|P55096|P55258|P56480|P59279|P60766|P61082|P61205|P61226|P62192|P62331|P62746|P62827|P62835|P63321|P68181|P68372|P98200|P99024|Q03137|Q03141|Q04736|Q05512|Q3TWN3|Q3UHL1|Q3ULB5|Q4JIM5|Q5PR73|Q61527|Q6NS52|Q6PIC6|Q6PIE5|Q6VNS1|Q7TMM9|…
24	GO:0017076	purine nucleotide binding	1.01e-24	1.98e-22	92	A2TJV2|B2RSH2|E9Q3L2|G5E829|O35607|O55131|O55143|O70161|O70228|O70443|O88444|O88703|O88704|P05480|P05532|P08752|P16460|P35288|P39688|P51150|P51830|P53810|P54754|P54763|P55096|P55258|P56480|P59279|P60766|P61082|P61205|P61226|P62192|P62331|P62746|P62827|P62835|P63321|P68181|P68372|P98200|P99024|Q03137|Q03141|Q04736|Q05512|Q3TWN3|Q3UHL1|Q3ULB5|Q4JIM5|Q5PR73|Q61527|Q6NS52|Q6PIC6|Q6PIE5|Q6VNS1|Q7TMM9|…
25	GO:1901265	nucleoside phosphate binding	5.64e-24	9.62e-22	97	A2TJV2|B2RSH2|E9Q3L2|G5E829|O08749|O35607|O55131|O55143|O70161|O70228|O70443|O88444|O88703|O88704|P05480|P05532|P08752|P14152|P16460|P35288|P39688|P51150|P51830|P53810|P54754|P54763|P55096|P55258|P56480|P59279|P60766|P61082|P61205|P61226|P62192|P62331|P62746|P62827|P62835|P63321|P68181|P68372|P98200|P99024|Q03137|Q03141|Q04736|Q05512|Q3TWN3|Q3UHL1|Q3ULB5|Q4JIM5|Q5PR73|Q60930|Q61527|Q6NS52|Q6PIC6|…
26	GO:0000166	nucleotide binding	5.64e-24	9.62e-22	97	A2TJV2|B2RSH2|E9Q3L2|G5E829|O08749|O35607|O55131|O55143|O70161|O70228|O70443|O88444|O88703|O88704|P05480|P05532|P08752|P14152|P16460|P35288|P39688|P51150|P51830|P53810|P54754|P54763|P55096|P55258|P56480|P59279|P60766|P61082|P61205|P61226|P62192|P62331|P62746|P62827|P62835|P63321|P68181|P68372|P98200|P99024|Q03137|Q03141|Q04736|Q05512|Q3TWN3|Q3UHL1|Q3ULB5|Q4JIM5|Q5PR73|Q60930|Q61527|Q6NS52|Q6PIC6|…
27	GO:0035639	purine ribonucleoside triphosphate binding	1.02e-23	1.63e-21	88	A2TJV2|B2RSH2|E9Q3L2|G5E829|O35607|O55131|O55143|O70161|O70228|O70443|O88444|P05480|P05532|P08752|P16460|P35288|P39688|P51150|P51830|P54754|P54763|P55096|P55258|P56480|P59279|P60766|P61082|P61205|P61226|P62192|P62331|P62746|P62827|P62835|P63321|P68181|P68372|P98200|P99024|Q03137|Q03141|Q04736|Q05512|Q3TWN3|Q3UHL1|Q3ULB5|Q4JIM5|Q5PR73|Q61527|Q6NS52|Q6PIC6|Q6PIE5|Q6VNS1|Q7TMM9|Q80TN7|Q80U63|Q80YE4|…
28	GO:0097367	carbohydrate derivative binding	3.24e-23	4.87e-21	98	A2TJV2|B2RSH2|E9Q3L2|G5E829|O35607|O55131|O55143|O70161|O70228|O70443|O88444|O88703|O88704|P05480|P05532|P06837|P08752|P13595|P16460|P32037|P35288|P39688|P51150|P51830|P53810|P54754|P54763|P55096|P55258|P56480|P59279|P60766|P61082|P61205|P61226|P61329|P62192|P62331|P62746|P62827|P62835|P63321|P68181|P68372|P98200|P99024|Q03137|Q03141|Q04736|Q05512|Q3TWN3|Q3UHL1|Q3ULB5|Q4JIM5|Q5PR73|Q61527|Q6NS52|…
29	GO:0003924	GTPase activity	8.44e-23	1.2e-20	37	B2RSH2|O55131|O70443|P08752|P35288|P51150|P55258|P59279|P60766|P61226|P62331|P62746|P62827|P62835|P62874|P62880|P63321|P68372|P99024|Q5PR73|Q61599|Q7TMM9|Q80U63|Q8BXK8|Q8C1B7|Q8CGK7|Q8CHH9|Q8VEL9|Q8VHH5|Q96DY5|Q99P58|Q9CR56|Q9CWF2|Q9D6F9|Q9JIW9|Q9JJZ2|Q9R1T4
30	GO:0036094	small molecule binding	2.76e-22	3.72e-20	104	A2TJV2|B2RSH2|E9Q3L2|G5E829|O08749|O35607|O55131|O55143|O70161|O70228|O70443|O88444|O88703|O88704|P05201|P05480|P05532|P08752|P14152|P16460|P18572|P32037|P35288|P39688|P51150|P51830|P51906|P53810|P54754|P54763|P55096|P55258|P56480|P56564|P59279|P60766|P61082|P61205|P61226|P62192|P62331|P62746|P62827|P62835|P63321|P68181|P68372|P98200|P99024|Q03137|Q03141|Q04736|Q05512|Q3TWN3|Q3UHL1|Q3ULB5|Q4JIM5|…
31	GO:0005525	GTP binding	9.05e-21	1.16e-18	38	B2RSH2|O55131|O70443|P08752|P35288|P51150|P55258|P59279|P60766|P61205|P61226|P62331|P62746|P62827|P62835|P63321|P68372|P99024|Q5PR73|Q7TMM9|Q80U63|Q8BH04|Q8BXK8|Q8C1B7|Q8CGK7|Q8CHH9|Q8VEL9|Q8VHH5|Q96DY5|Q99P58|Q9CR56|Q9CWF2|Q9D6F9|Q9JIW9|Q9JJZ2|Q9QXY6|Q9R1T4|Q9WVK4
32	GO:0032561	guanyl ribonucleotide binding	1.02e-20	1.19e-18	39	B2RSH2|O55131|O70443|P08752|P35288|P51150|P55258|P59279|P60766|P61205|P61226|P62331|P62746|P62827|P62835|P63321|P68372|P99024|Q5PR73|Q7TMM9|Q80U63|Q8BH04|Q8BXK8|Q8C1B7|Q8CA95|Q8CGK7|Q8CHH9|Q8VEL9|Q8VHH5|Q96DY5|Q99P58|Q9CR56|Q9CWF2|Q9D6F9|Q9JIW9|Q9JJZ2|Q9QXY6|Q9R1T4|Q9WVK4
33	GO:0019001	guanyl nucleotide binding	1.02e-20	1.19e-18	39	B2RSH2|O55131|O70443|P08752|P35288|P51150|P55258|P59279|P60766|P61205|P61226|P62331|P62746|P62827|P62835|P63321|P68372|P99024|Q5PR73|Q7TMM9|Q80U63|Q8BH04|Q8BXK8|Q8C1B7|Q8CA95|Q8CGK7|Q8CHH9|Q8VEL9|Q8VHH5|Q96DY5|Q99P58|Q9CR56|Q9CWF2|Q9D6F9|Q9JIW9|Q9JJZ2|Q9QXY6|Q9R1T4|Q9WVK4
34	GO:0032550	purine ribonucleoside binding	1.8e-20	2e-18	38	B2RSH2|O55131|O70443|P08752|P35288|P51150|P55258|P59279|P60766|P61205|P61226|P62331|P62746|P62827|P62835|P63321|P68372|P99024|Q5PR73|Q7TMM9|Q80U63|Q8BH04|Q8BXK8|Q8C1B7|Q8CGK7|Q8CHH9|Q8VEL9|Q8VHH5|Q96DY5|Q99P58|Q9CR56|Q9CWF2|Q9D6F9|Q9JIW9|Q9JJZ2|Q9QXY6|Q9R1T4|Q9WVK4
35	GO:0032549	ribonucleoside binding	2.4e-20	2.56e-18	38	B2RSH2|O55131|O70443|P08752|P35288|P51150|P55258|P59279|P60766|P61205|P61226|P62331|P62746|P62827|P62835|P63321|P68372|P99024|Q5PR73|Q7TMM9|Q80U63|Q8BH04|Q8BXK8|Q8C1B7|Q8CGK7|Q8CHH9|Q8VEL9|Q8VHH5|Q96DY5|Q99P58|Q9CR56|Q9CWF2|Q9D6F9|Q9JIW9|Q9JJZ2|Q9QXY6|Q9R1T4|Q9WVK4
36	GO:0001883	purine nucleoside binding	2.64e-20	2.7e-18	38	B2RSH2|O55131|O70443|P08752|P35288|P51150|P55258|P59279|P60766|P61205|P61226|P62331|P62746|P62827|P62835|P63321|P68372|P99024|Q5PR73|Q7TMM9|Q80U63|Q8BH04|Q8BXK8|Q8C1B7|Q8CGK7|Q8CHH9|Q8VEL9|Q8VHH5|Q96DY5|Q99P58|Q9CR56|Q9CWF2|Q9D6F9|Q9JIW9|Q9JJZ2|Q9QXY6|Q9R1T4|Q9WVK4
37	GO:0022839	ion gated channel activity	2.86e-20	2.81e-18	36	A2APX8|B1AS29|O88602|O88703|O88704|P16388|P22723|P26049|P28667|P47746|P48542|P48543|P50571|P52189|P60879|P62812|P63137|P63141|P63250|P97445|Q14B80|Q56A07|Q60790|Q60930|Q61290|Q61923|Q62205|Q7M729|Q8BHJ7|Q8K3F6|Q8VHW2|Q9D3A9|Q9ER47|Q9Z0V1|Q9Z0V2|Q9Z351
38	GO:0008509	anion transmembrane transporter activity	4.77e-20	4.53e-18	36	O70451|O88343|P04919|P10852|P16283|P17809|P22723|P26049|P28571|P31648|P32037|P43006|P50571|P51906|P55012|P56564|P62812|P63137|Q5DTL9|Q60930|Q61165|Q8BHJ7|Q8JZR6|Q8R3L5|Q91V14|Q91V61|Q925N0|Q99JR1|Q9D3A9|Q9D6M3|Q9DB41|Q9DCP2|Q9EPR4|Q9JHZ2|Q9QXW9|Q9Z127
39	GO:0001882	nucleoside binding	6.15e-20	5.63e-18	38	B2RSH2|O55131|O70443|P08752|P35288|P51150|P55258|P59279|P60766|P61205|P61226|P62331|P62746|P62827|P62835|P63321|P68372|P99024|Q5PR73|Q7TMM9|Q80U63|Q8BH04|Q8BXK8|Q8C1B7|Q8CGK7|Q8CHH9|Q8VEL9|Q8VHH5|Q96DY5|Q99P58|Q9CR56|Q9CWF2|Q9D6F9|Q9JIW9|Q9JJZ2|Q9QXY6|Q9R1T4|Q9WVK4
40	GO:0022836	gated channel activity	9.64e-20	8.51e-18	36	A2APX8|B1AS29|O88602|O88703|O88704|P16388|P22723|P26049|P28667|P47746|P48542|P48543|P50571|P52189|P60879|P62812|P63137|P63141|P63250|P97445|Q14B80|Q56A07|Q60790|Q60930|Q61290|Q61923|Q62205|Q7M729|Q8BHJ7|Q8K3F6|Q8VHW2|Q9D3A9|Q9ER47|Q9Z0V1|Q9Z0V2|Q9Z351
41	GO:0015081	sodium ion transmembrane transporter activity	3.88e-19	3.31e-17	25	A2APX8|B1AS29|O88343|O88703|O88704|P14231|P28571|P31648|P43006|P51906|P55012|P56564|P70414|Q56A07|Q5DTL9|Q61165|Q61609|Q62205|Q6PIC6|Q6PIE5|Q7M729|Q8JZR6|Q8K596|Q8VDN2|Q9EPR4
42	GO:0022803	passive transmembrane transporter activity	3.45e-18	2.76e-16	39	A2APX8|B1AS29|O88602|O88703|O88704|P16388|P22723|P26049|P28667|P47746|P48542|P48543|P50571|P52189|P55088|P60879|P62812|P63137|P63141|P63250|P97445|Q14B80|Q56A07|Q60790|Q60930|Q61290|Q61923|Q62205|Q6IMP4|Q7M729|Q8BHJ7|Q8K3F6|Q8VHK5|Q8VHW2|Q9D3A9|Q9ER47|Q9Z0V1|Q9Z0V2|Q9Z351
43	GO:0015267	channel activity	3.45e-18	2.76e-16	39	A2APX8|B1AS29|O88602|O88703|O88704|P16388|P22723|P26049|P28667|P47746|P48542|P48543|P50571|P52189|P55088|P60879|P62812|P63137|P63141|P63250|P97445|Q14B80|Q56A07|Q60790|Q60930|Q61290|Q61923|Q62205|Q6IMP4|Q7M729|Q8BHJ7|Q8K3F6|Q8VHK5|Q8VHW2|Q9D3A9|Q9ER47|Q9Z0V1|Q9Z0V2|Q9Z351
44	GO:0005244	voltage-gated ion channel activity	4.06e-18	3.06e-16	27	A2APX8|O88602|O88703|O88704|P16388|P28667|P47746|P48542|P48543|P52189|P60879|P63141|P63250|P97445|Q14B80|Q56A07|Q60930|Q61290|Q61923|Q62205|Q7M729|Q8K3F6|Q8VHW2|Q9ER47|Q9Z0V1|Q9Z0V2|Q9Z351
45	GO:0022832	voltage-gated channel activity	4.06e-18	3.06e-16	27	A2APX8|O88602|O88703|O88704|P16388|P28667|P47746|P48542|P48543|P52189|P60879|P63141|P63250|P97445|Q14B80|Q56A07|Q60930|Q61290|Q61923|Q62205|Q7M729|Q8K3F6|Q8VHW2|Q9ER47|Q9Z0V1|Q9Z0V2|Q9Z351
46	GO:0005216	ion channel activity	8.59e-18	6.29e-16	37	A2APX8|B1AS29|O88602|O88703|O88704|P16388|P22723|P26049|P28667|P47746|P48542|P48543|P50571|P52189|P60879|P62812|P63137|P63141|P63250|P97445|Q14B80|Q56A07|Q60790|Q60930|Q61290|Q61923|Q62205|Q7M729|Q8BHJ7|Q8K3F6|Q8VHK5|Q8VHW2|Q9D3A9|Q9ER47|Q9Z0V1|Q9Z0V2|Q9Z351
47	GO:0015079	potassium ion transmembrane transporter activity	4.28e-17	0	24	B1AS29|O88703|O88704|P14231|P16388|P48542|P48543|P52189|P55012|P60879|P63141|P63250|Q14B80|Q61165|Q61923|Q6PIC6|Q6PIE5|Q8K3F6|Q8VDN2|Q91V14|Q9ER47|Q9Z0V1|Q9Z0V2|Q9Z351
48	GO:0022804	active transmembrane transporter activity	2.47e-16	0	33	G5E829|O55143|O70451|O88343|P04919|P14231|P16283|P28571|P31648|P43006|P51906|P55012|P55096|P56480|P56564|P70414|Q5DTL9|Q61165|Q61609|Q6PIC6|Q6PIE5|Q8JZR6|Q8K596|Q8R3L5|Q8VDN2|Q91V14|Q9CQQ7|Q9D6M3|Q9DB41|Q9DCP2|Q9EPR4|Q9JHZ2|Q9R0K7
49	GO:0022853	active ion transmembrane transporter activity	6e-16	0	27	G5E829|O55143|O88343|P04919|P14231|P16283|P28571|P31648|P43006|P51906|P55012|P56480|P56564|P70414|Q5DTL9|Q61165|Q61609|Q6PIC6|Q6PIE5|Q8JZR6|Q8K596|Q8R3L5|Q8VDN2|Q91V14|Q9CQQ7|Q9EPR4|Q9R0K7
50	GO:0022843	voltage-gated cation channel activity	7.77e-16	0	22	O88602|O88703|O88704|P16388|P28667|P47746|P48542|P48543|P52189|P60879|P63141|P63250|P97445|Q14B80|Q61290|Q61923|Q8K3F6|Q8VHW2|Q9ER47|Q9Z0V1|Q9Z0V2|Q9Z351
51	GO:0015103	inorganic anion transmembrane transporter activity	1e-10	3e-09	17	O88343|P04919|P16283|P22723|P26049|P50571|P51906|P55012|P62812|P63137|Q5DTL9|Q60930|Q8BHJ7|Q8JZR6|Q91V14|Q9D3A9|Q9JHZ2
52	GO:0019899	enzyme binding	1e-10	3.1e-09	78	A2RSQ0|O08599|O08747|O08917|O35526|O35607|O55143|O70492|O70493|P04919|P05480|P05532|P09055|P10649|P13595|P14231|P16283|P17809|P26645|P30999|P32037|P39688|P48678|P51150|P55012|P55258|P60766|P61264|P62331|P62746|P62835|P62874|P62880|P63321|P68181|P70188|P70205|P97797|P99024|Q03137|Q04736|Q2PFD7|Q3U1Y4|Q3ULB5|Q3UVX5|Q61165|Q61599|Q62261|Q62433|Q64455|Q6ZQI3|Q80U63|Q80Y17|Q810B6|Q8BGH7|Q8BGU5|Q8BPM0|…
53	GO:0015171	amino acid transmembrane transporter activity	1e-10	5.8e-09	13	P10852|P28571|P31648|P43006|P51906|P56564|Q91V61|Q99JR1|Q9D6M3|Q9DB41|Q9DCP2|Q9QXW9|Q9Z127
54	GO:0044325	ion channel binding	4e-10	2.07e-08	16	O35526|P05480|P39688|P60879|P61329|P63044|P70414|P84091|Q04736|Q14B80|Q66L44|Q6NXK7|Q7M729|Q8BH60|Q8K3F6|Q9Z0V1
55	GO:0032559	adenyl ribonucleotide binding	4e-10	1.88e-08	56	A2TJV2|E9Q3L2|G5E829|O35607|O55143|O70161|O70228|O88444|O88703|O88704|P05480|P05532|P16460|P39688|P51830|P53810|P54754|P54763|P55096|P56480|P61082|P62192|P68181|P98200|Q03137|Q03141|Q04736|Q05512|Q3TWN3|Q3UHL1|Q3ULB5|Q4JIM5|Q61527|Q6NS52|Q6PIC6|Q6PIE5|Q6VNS1|Q80TN7|Q80YE4|Q8BTH8|Q8C4X2|Q8CA95|Q8K0U4|Q8VDN2|Q8VHH7|Q91VK4|Q91WG5|Q91WG7|Q91Y86|Q9D7H3|Q9DBP5|Q9QXY6|Q9R0K7|Q9R0Y5|Q9R1C6|Q9WVK4
56	GO:0030554	adenyl nucleotide binding	5e-10	2.39e-08	56	A2TJV2|E9Q3L2|G5E829|O35607|O55143|O70161|O70228|O88444|O88703|O88704|P05480|P05532|P16460|P39688|P51830|P53810|P54754|P54763|P55096|P56480|P61082|P62192|P68181|P98200|Q03137|Q03141|Q04736|Q05512|Q3TWN3|Q3UHL1|Q3ULB5|Q4JIM5|Q61527|Q6NS52|Q6PIC6|Q6PIE5|Q6VNS1|Q80TN7|Q80YE4|Q8BTH8|Q8C4X2|Q8CA95|Q8K0U4|Q8VDN2|Q8VHH7|Q91VK4|Q91WG5|Q91WG7|Q91Y86|Q9D7H3|Q9DBP5|Q9QXY6|Q9R0K7|Q9R0Y5|Q9R1C6|Q9WVK4
57	GO:0016917	GABA receptor activity	9e-10	3.94e-08	8	P22723|P26049|P50571|P62812|P63137|Q80T41|Q8BHJ7|Q9WV18
58	GO:0015293	symporter activity	1.2e-09	5.12e-08	16	O70451|O88343|P28571|P31648|P43006|P51906|P55012|P56564|Q5DTL9|Q61609|Q8JZR6|Q91V14|Q9D6M3|Q9DB41|Q9DCP2|Q9EPR4
59	GO:0046943	carboxylic acid transmembrane transporter activity	1.9e-09	8.16e-08	16	O70451|P10852|P28571|P31648|P43006|P51906|P56564|Q91V61|Q925N0|Q99JR1|Q9D6M3|Q9DB41|Q9DCP2|Q9EPR4|Q9QXW9|Q9Z127
60	GO:0005342	organic acid transmembrane transporter activity	1.9e-09	8.16e-08	16	O70451|P10852|P28571|P31648|P43006|P51906|P56564|Q91V61|Q925N0|Q99JR1|Q9D6M3|Q9DB41|Q9DCP2|Q9EPR4|Q9QXW9|Q9Z127
61	GO:0015276	ligand-gated ion channel activity	3.1e-09	1.32e-07	15	B1AS29|O88703|O88704|P22723|P26049|P48542|P48543|P50571|P52189|P62812|P63137|P63250|Q60790|Q8BHJ7|Q9ER47
62	GO:0022834	ligand-gated channel activity	4.3e-09	1.77e-07	15	B1AS29|O88703|O88704|P22723|P26049|P48542|P48543|P50571|P52189|P62812|P63137|P63250|Q60790|Q8BHJ7|Q9ER47
63	GO:0019904	protein domain specific binding	4.5e-09	1.82e-07	37	E9PUL5|G5E829|O08599|O35526|O54991|O88703|O88910|O89026|P05480|P05532|P09055|P13595|P16388|P30999|P39688|P48543|P52189|P60879|P61226|P61264|P62827|P84091|P97792|P97797|P99024|Q03137|Q62422|Q8BR86|Q8VD37|Q8VDN2|Q91XV3|Q99K10|Q99LI8|Q99P58|Q9JIZ9|Q9R0K7|Q9Z2H2
64	GO:0030695	GTPase regulator activity	4.5e-09	1.82e-07	20	O54829|P59281|P62881|P97797|Q3UUG6|Q60790|Q61599|Q6DFV3|Q6ZQ82|Q80WC7|Q80Y17|Q8BH60|Q8BQZ4|Q8BXK8|Q8CGE9|Q8VHH5|Q9D8S3|Q9QZB0|Q9Z1B3|Q9Z2H2
65	GO:0005524	ATP binding	5e-09	1.96e-07	52	A2TJV2|E9Q3L2|G5E829|O35607|O55143|O70161|O70228|O88444|P05480|P05532|P16460|P39688|P51830|P54754|P54763|P55096|P56480|P61082|P62192|P68181|P98200|Q03137|Q03141|Q04736|Q05512|Q3TWN3|Q3UHL1|Q3ULB5|Q4JIM5|Q61527|Q6NS52|Q6PIC6|Q6PIE5|Q6VNS1|Q80TN7|Q80YE4|Q8BTH8|Q8C4X2|Q8K0U4|Q8VDN2|Q8VHH7|Q91VK4|Q91WG5|Q91WG7|Q91Y86|Q9D7H3|Q9DBP5|Q9QXY6|Q9R0K7|Q9R0Y5|Q9R1C6|Q9WVK4
66	GO:0008144	drug binding	5.4e-09	2.1e-07	58	A2TJV2|E9Q3L2|G5E829|O35607|O55143|O70161|O70228|O88444|P05201|P05480|P05532|P16460|P35363|P39688|P47746|P51830|P54754|P54763|P55096|P56480|P61082|P62192|P62812|P68181|P98200|Q03137|Q03141|Q04736|Q05512|Q3TWN3|Q3UHL1|Q3ULB5|Q4JIM5|Q61527|Q6NS52|Q6PAK3|Q6PIC6|Q6PIE5|Q6VNS1|Q80TN7|Q80YE4|Q8BTH8|Q8C4X2|Q8K0U4|Q8VDN2|Q8VHH7|Q91VK4|Q91WG5|Q91WG7|Q91Y86|Q99KQ4|Q9D7H3|Q9DBP5|Q9QXY6|Q9R0K7|Q9R0Y5|Q9R1C6|…
67	GO:0060589	nucleoside-triphosphatase regulator activity	9.7e-09	3.71e-07	21	O54829|P14231|P59281|P62881|P97797|Q3UUG6|Q60790|Q61599|Q6DFV3|Q6ZQ82|Q80WC7|Q80Y17|Q8BH60|Q8BQZ4|Q8BXK8|Q8CGE9|Q8VHH5|Q9D8S3|Q9QZB0|Q9Z1B3|Q9Z2H2
68	GO:0015370	solute:sodium symporter activity	1.31e-08	4.93e-07	11	O88343|P28571|P31648|P43006|P51906|P55012|P56564|Q5DTL9|Q61609|Q8JZR6|Q9EPR4
69	GO:0015179	L-amino acid transmembrane transporter activity	1.75e-08	6.48e-07	10	P28571|P43006|P51906|P56564|Q99JR1|Q9D6M3|Q9DB41|Q9DCP2|Q9QXW9|Q9Z127
70	GO:0022851	GABA-gated chloride ion channel activity	2.2e-08	8.04e-07	6	P22723|P26049|P50571|P62812|P63137|Q8BHJ7
71	GO:0019003	GDP binding	3.14e-08	1.13e-06	11	B2RSH2|P51150|P55258|P61226|P62746|P62827|P62835|P63321|Q5PR73|Q99P58|Q9JIW9
72	GO:0015175	neutral amino acid transmembrane transporter activity	3.28e-08	1.17e-06	8	P10852|P28571|P51906|Q91V61|Q99JR1|Q9DCP2|Q9QXW9|Q9Z127
73	GO:0005096	GTPase activator activity	4.75e-08	1.67e-06	18	O54829|P59281|P62881|Q3UUG6|Q60790|Q61599|Q6DFV3|Q6ZQ82|Q80WC7|Q80Y17|Q8BQZ4|Q8BXK8|Q8CGE9|Q8VHH5|Q9D8S3|Q9QZB0|Q9Z1B3|Q9Z2H2
74	GO:0050839	cell adhesion molecule binding	5.4e-08	1.87e-06	18	O35607|O35927|P05480|P09055|P29533|P30999|P97792|P97798|P98203|Q3UHK6|Q62433|Q64455|Q80TR1|Q99K10|Q9CS84|Q9JKF6|Q9JLB9|Q9QZS3
75	GO:0015294	solute:cation symporter activity	5.49e-08	1.88e-06	12	O88343|P28571|P31648|P43006|P51906|P55012|P56564|Q5DTL9|Q61609|Q8JZR6|Q91V14|Q9EPR4
76	GO:0098631	cell adhesion mediator activity	1.34e-07	4.51e-06	8	O54901|P09055|P18572|P21995|P97300|P97792|P97797|Q61735
77	GO:0005452	inorganic anion exchanger activity	2.15e-07	7.15e-06	5	O88343|P04919|P16283|Q5DTL9|Q8JZR6
78	GO:0016247	channel regulator activity	2.54e-07	8.34e-06	13	O35526|O88602|P61329|P62880|Q14BI2|Q56A07|Q60738|Q6NXK7|Q7M729|Q8VEL9|Q8VHW2|Q9CS84|Q9Z218
79	GO:0098960	postsynaptic neurotransmitter receptor activity	2.61e-07	8.46e-06	10	B1AS29|P22723|P26049|P50571|P62812|P63137|P97772|Q3UVX5|Q8BHJ7|Q9WV18
80	GO:0004890	GABA-A receptor activity	3.21e-07	1.02e-05	6	P22723|P26049|P50571|P62812|P63137|Q8BHJ7
81	GO:0098632	cell-cell adhesion mediator activity	3.23e-07	1.02e-05	7	O54901|P18572|P21995|P97300|P97792|P97797|Q61735
82	GO:0030594	neurotransmitter receptor activity	3.47e-07	1.08e-05	12	B1AS29|P22723|P26049|P35363|P50571|P62812|P63137|P97772|Q3UVX5|Q80T41|Q8BHJ7|Q9WV18
83	GO:0005283	amino acid:sodium symporter activity	3.89e-07	1.2e-05	5	P28571|P31648|P43006|P51906|P56564
84	GO:0019829	ATPase-coupled cation transmembrane transporter activity	4.31e-07	1.31e-05	9	G5E829|O55143|P14231|P56480|Q6PIC6|Q6PIE5|Q8VDN2|Q9CQQ7|Q9R0K7
85	GO:0015108	chloride transmembrane transporter activity	5.35e-07	1.61e-05	11	P04919|P22723|P26049|P50571|P51906|P55012|P62812|P63137|Q8BHJ7|Q91V14|Q9D3A9
86	GO:0042625	ATPase-coupled ion transmembrane transporter activity	5.72e-07	1.7e-05	9	G5E829|O55143|P14231|P56480|Q6PIC6|Q6PIE5|Q8VDN2|Q9CQQ7|Q9R0K7
87	GO:0005248	voltage-gated sodium channel activity	6.25e-07	1.82e-05	6	A2APX8|O88703|O88704|Q56A07|Q62205|Q7M729
88	GO:0099095	ligand-gated anion channel activity	6.25e-07	1.82e-05	6	P22723|P26049|P50571|P62812|P63137|Q8BHJ7
89	GO:0005326	neurotransmitter transmembrane transporter activity	1.01e-06	2.89e-05	8	P28571|P31648|P43006|P51906|P56564|Q6X893|Q9D6M3|Q9DB41
90	GO:0005313	L-glutamate transmembrane transporter activity	1.06e-06	3.01e-05	5	P43006|P51906|P56564|Q9D6M3|Q9DB41
91	GO:0003824	catalytic activity	1.24e-06	3.48e-05	131	A2AP18|B2RSH2|E9Q3L2|G5E829|O08749|O35083|O35607|O35678|O55131|O70161|O70443|O88444|P05201|P05480|P05532|P08249|P08752|P10649|P10852|P14152|P16460|P18052|P29533|P35288|P39688|P48455|P51150|P51830|P54754|P54763|P55096|P55258|P56480|P59279|P60766|P61082|P61226|P62192|P62331|P62746|P62827|P62835|P62874|P62880|P63321|P68181|P68372|P99024|Q03137|Q03141|Q04736|Q05512|Q3UHL1|Q3ULB5|Q3UNZ8|Q3UYC0|Q4JIM5|…
92	GO:0015172	acidic amino acid transmembrane transporter activity	1.62e-06	4.52e-05	5	P43006|P51906|P56564|Q9D6M3|Q9DB41
93	GO:0015085	calcium ion transmembrane transporter activity	1.73e-06	4.77e-05	12	G5E829|O55143|O88602|P28667|P47746|P70414|P97445|Q60790|Q61290|Q8K596|Q8VHW2|Q9R0K7
94	GO:0015662	ion transmembrane transporter activity, phosphorylative mechanism	1.8e-06	4.9e-05	7	G5E829|O55143|P14231|Q6PIC6|Q6PIE5|Q8VDN2|Q9R0K7
95	GO:0005343	organic acid:sodium symporter activity	1.94e-06	5.22e-05	6	P28571|P31648|P43006|P51906|P56564|Q9EPR4
96	GO:0099529	neurotransmitter receptor activity involved in regulation of postsynaptic membrane potential	2.13e-06	5.68e-05	8	B1AS29|P22723|P26049|P50571|P62812|P63137|Q8BHJ7|Q9WV18
97	GO:0005416	amino acid:cation symporter activity	2.4e-06	6.34e-05	5	P28571|P31648|P43006|P51906|P56564
98	GO:0000149	SNARE binding	2.54e-06	6.64e-05	11	E9PUL5|O08599|O35526|O35681|P60879|P61264|P63044|P97445|Q8CHH9|Q9ERB0|Q9R0N7
99	GO:0005272	sodium channel activity	2.59e-06	6.69e-05	7	A2APX8|B1AS29|O88703|O88704|Q56A07|Q62205|Q7M729
100	GO:0015297	antiporter activity	2.88e-06	7.37e-05	9	P04919|P16283|P70414|Q5DTL9|Q61165|Q6PIC6|Q8JZR6|Q8K596|Q9DCP2
101	GO:0005246	calcium channel regulator activity	3.08e-06	7.8e-05	7	O35526|P62880|Q14BI2|Q60738|Q8VEL9|Q8VHW2|Q9CS84
102	GO:0019900	kinase binding	4.25e-06	0.000107	31	O08599|O08747|O35526|O35607|P05480|P09055|P10649|P17809|P26645|P30999|P32037|P55012|P55258|P60766|P61264|P62746|P97797|Q03137|Q3UVX5|Q64455|Q80Y17|Q8BGU5|Q8K3F6|Q8R464|Q8VDN2|Q91V14|Q91WG5|Q9CX86|Q9D4H1|Q9JIS5|Q9QYB5
103	GO:0005237	inhibitory extracellular ligand-gated ion channel activity	4.83e-06	0.00012	5	P22723|P26049|P62812|P63137|Q8BHJ7
104	GO:0005251	delayed rectifier potassium channel activity	6.07e-06	0.000148	6	P16388|P63141|Q14B80|Q61923|Q8K3F6|Q9Z351
105	GO:0005200	structural constituent of cytoskeleton	6.08e-06	0.000148	8	P68372|P99024|Q62261|Q7TMM9|Q9CWF2|Q9D6F9|Q9JJZ2|Q9QYB5
106	GO:0098988	G protein-coupled glutamate receptor activity	6.97e-06	0.000167	4	B1AS29|P97772|Q14BI2|Q3UVX5
107	GO:0086080	protein binding involved in heterotypic cell-cell adhesion	6.97e-06	0.000167	4	O54901|P97792|P97797|Q61735
108	GO:0004713	protein tyrosine kinase activity	8.14e-06	0.000193	11	P05480|P05532|P39688|P54754|P54763|Q03137|Q04736|Q4JIM5|Q61527|Q6VNS1|Q80YE4
109	GO:0045296	cadherin binding	9.69e-06	0.000228	8	O35607|O35927|P30999|P97798|P98203|Q62433|Q64455|Q9QZS3
110	GO:0008047	enzyme activator activity	1.08e-05	0.000252	21	O54829|P14231|P59281|P62881|Q3UUG6|Q60790|Q61599|Q6DFV3|Q6ZQ82|Q80WC7|Q80Y17|Q8BQZ4|Q8BXK8|Q8CGE9|Q8VHH5|Q91WG5|Q99J08|Q9D8S3|Q9QZB0|Q9Z1B3|Q9Z2H2
111	GO:0008046	axon guidance receptor activity	1.15e-05	0.000264	4	O89026|P54754|P54763|Q7TPD3
112	GO:0042626	ATPase-coupled transmembrane transporter activity	1.16e-05	0.000264	10	G5E829|O55143|P14231|P55096|P56480|Q6PIC6|Q6PIE5|Q8VDN2|Q9CQQ7|Q9R0K7
113	GO:0005242	inward rectifier potassium channel activity	1.16e-05	0.000264	5	P48542|P48543|P52189|P63250|Q9ER47
114	GO:0019901	protein kinase binding	1.18e-05	0.000266	28	O08599|O08747|O35607|P05480|P09055|P10649|P26645|P30999|P55012|P55258|P60766|P61264|P62746|P97797|Q03137|Q3UVX5|Q64455|Q80Y17|Q8BGU5|Q8K3F6|Q8R464|Q8VDN2|Q91V14|Q91WG5|Q9CX86|Q9D4H1|Q9JIS5|Q9QYB5
115	GO:0015467	G-protein activated inward rectifier potassium channel activity	1.5e-05	0.000325	3	P48542|P48543|P63250
116	GO:0015501	glutamate:sodium symporter activity	1.5e-05	0.000325	3	P43006|P51906|P56564
117	GO:0005314	high-affinity glutamate transmembrane transporter activity	1.5e-05	0.000325	3	P43006|P51906|P56564
118	GO:0099530	G protein-coupled receptor activity involved in regulation of postsynaptic membrane potential	1.5e-05	0.000325	3	P97772|Q3UVX5|Q9WV18
119	GO:0016787	hydrolase activity	1.51e-05	0.000326	66	A2AP18|B2RSH2|G5E829|O35678|O55131|O70443|P08752|P18052|P35288|P48455|P51150|P55096|P55258|P56480|P59279|P60766|P61226|P62192|P62331|P62746|P62827|P62835|P62874|P62880|P63321|P68372|P99024|Q3UYC0|Q5FWI3|Q5PR73|Q61599|Q63739|Q64455|Q68FL4|Q6NXK7|Q6PIE5|Q6WQJ1|Q7TME0|Q7TMM9|Q7TPB0|Q80SW1|Q80U63|Q8BXK8|Q8C1B7|Q8CA95|Q8CGK7|Q8CHH9|Q8K394|Q8VDN2|Q8VEL9|Q8VHH5|Q96DY5|Q99P58|Q9CQQ7|Q9CR56|Q9CWF2|Q9D6F9|…
120	GO:0016301	kinase activity	1.53e-05	0.000326	29	E9Q3L2|O35607|O70161|P05480|P05532|P39688|P54754|P54763|P68181|Q03137|Q03141|Q04736|Q05512|Q3UHL1|Q3ULB5|Q4JIM5|Q61527|Q6NS52|Q6VNS1|Q80YE4|Q8BTH8|Q8C4X2|Q91WG5|Q91WG7|Q91Y86|Q9DBP5|Q9ER35|Q9R0Y5|Q9R1C6
121	GO:1904315	transmitter-gated ion channel activity involved in regulation of postsynaptic membrane potential	1.58e-05	0.000334	7	B1AS29|P22723|P26049|P50571|P62812|P63137|Q8BHJ7
122	GO:0008556	potassium transmembrane transporter activity, phosphorylative mechanism	1.78e-05	0.000365	4	P14231|Q6PIC6|Q6PIE5|Q8VDN2
123	GO:0005391	sodium:potassium-exchanging ATPase activity	1.78e-05	0.000365	4	P14231|Q6PIC6|Q6PIE5|Q8VDN2
124	GO:0008554	sodium transmembrane transporter activity, phosphorylative mechanism	1.78e-05	0.000365	4	P14231|Q6PIC6|Q6PIE5|Q8VDN2
125	GO:0008503	benzodiazepine receptor activity	1.78e-05	0.000365	4	P22723|P26049|P62812|Q8BHJ7
126	GO:0015399	primary active transmembrane transporter activity	2.11e-05	0.000428	10	G5E829|O55143|P14231|P55096|P56480|Q6PIC6|Q6PIE5|Q8VDN2|Q9CQQ7|Q9R0K7
127	GO:0030506	ankyrin binding	2.43e-05	0.00049	5	P04919|P70414|Q62261|Q8VDN2|Q9Z351
128	GO:0099094	ligand-gated cation channel activity	2.77e-05	0.000553	9	B1AS29|O88703|O88704|P48542|P48543|P52189|P63250|Q60790|Q9ER47
129	GO:0022824	transmitter-gated ion channel activity	3.28e-05	0.000645	7	B1AS29|P22723|P26049|P50571|P62812|P63137|Q8BHJ7
130	GO:0022835	transmitter-gated channel activity	3.28e-05	0.000645	7	B1AS29|P22723|P26049|P50571|P62812|P63137|Q8BHJ7
131	GO:0047485	protein N-terminus binding	3.67e-05	0.000717	10	O08599|O35526|P48193|P60879|P62331|Q05512|Q61290|Q9D4H1|Q9DBE8|Q9Z351
132	GO:0099626	voltage-gated calcium channel activity involved in regulation of presynaptic cytosolic calcium levels	3.76e-05	0.000724	4	P28667|P47746|P97445|Q61290
133	GO:0031402	sodium ion binding	3.76e-05	0.000724	4	A2APX8|Q62205|Q6PIE5|Q8VDN2
134	GO:0005328	neurotransmitter:sodium symporter activity	4.57e-05	0.000873	5	P28571|P31648|P43006|P51906|P56564
135	GO:0099106	ion channel regulator activity	5.1e-05	0.000967	9	O35526|P62880|Q14BI2|Q60738|Q6NXK7|Q8VEL9|Q8VHW2|Q9CS84|Q9Z218
136	GO:0099511	voltage-gated calcium channel activity involved in regulation of cytosolic calcium levels	5.2e-05	0.000979	4	P28667|P47746|P97445|Q61290
137	GO:0005253	anion channel activity	6.09e-05	0.00114	8	P22723|P26049|P50571|P62812|P63137|Q60930|Q8BHJ7|Q9D3A9
138	GO:0016773	phosphotransferase activity, alcohol group as acceptor	6.61e-05	0.00123	26	E9Q3L2|O35607|O70161|P05480|P05532|P39688|P54754|P54763|P68181|Q03137|Q03141|Q04736|Q05512|Q3UHL1|Q3ULB5|Q4JIM5|Q61527|Q6NS52|Q6VNS1|Q80YE4|Q8BTH8|Q8C4X2|Q91WG5|Q91WG7|Q91Y86|Q9R1C6
139	GO:0008510	sodium:bicarbonate symporter activity	7.32e-05	0.00135	3	O88343|Q5DTL9|Q8JZR6
140	GO:0051020	GTPase binding	7.84e-05	0.00143	21	A2RSQ0|P51150|P62835|P62874|P62880|P70205|Q2PFD7|Q3U1Y4|Q3ULB5|Q61599|Q62261|Q62433|Q80U63|Q80Y17|Q810B6|Q8BGH7|Q8BPM0|Q8R3T5|Q9D4H1|Q9ES56|Q9WVK4
141	GO:0005003	ephrin receptor activity	9.23e-05	0.00168	4	P54754|P54763|Q03137|Q6VNS1
142	GO:0030165	PDZ domain binding	9.52e-05	0.00172	9	G5E829|O88703|O88910|P48543|P52189|P97792|Q8BR86|Q99K10|Q9R0K7
143	GO:0046875	ephrin receptor binding	0.000111	0.00198	5	P05480|P39688|P52795|P52800|Q03137
144	GO:0070851	growth factor receptor binding	0.000117	0.00208	10	P05480|P39688|P61329|Q04736|Q61527|Q64455|Q8BGT1|Q8R464|Q9CS84|Q9D1T0
145	GO:0005230	extracellular ligand-gated ion channel activity	0.000122	0.00214	7	B1AS29|P22723|P26049|P50571|P62812|P63137|Q8BHJ7
146	GO:0048306	calcium-dependent protein binding	0.000122	0.00214	7	O35526|P60879|P63044|Q61165|Q9CS84|Q9DBE8|Q9JIZ9
147	GO:0005245	voltage-gated calcium channel activity	0.000125	0.00218	6	O88602|P28667|P47746|P97445|Q61290|Q8VHW2
148	GO:0005543	phospholipid binding	0.000128	0.00221	18	O35681|O70492|O70493|O88704|P06837|P48193|P53810|P63044|Q3TZZ7|Q62261|Q6ZQ82|Q810B6|Q8BLR2|Q8BXK8|Q8R3T5|Q8VD37|Q9R0N7|Q9Z1B3
149	GO:0008289	lipid binding	0.000145	0.0025	26	O35681|O70492|O70493|O88704|P06837|P10649|P48193|P53810|P63044|P84091|Q05512|Q3TZZ7|Q62261|Q6PIE5|Q6ZQ82|Q810B6|Q8BLR2|Q8BXK8|Q8BYR5|Q8R3T5|Q8VD37|Q8VDN2|Q99J08|Q9QXY6|Q9R0N7|Q9Z1B3
150	GO:0016772	transferase activity, transferring phosphorus-containing groups	0.000147	0.00251	30	E9Q3L2|O35607|O70161|P05480|P05532|P39688|P54754|P54763|P68181|Q03137|Q03141|Q04736|Q05512|Q3UHL1|Q3ULB5|Q4JIM5|Q61527|Q6NS52|Q6VNS1|Q80YE4|Q8BTH8|Q8C4X2|Q91WG5|Q91WG7|Q91Y86|Q99L43|Q9DBP5|Q9ER35|Q9R0Y5|Q9R1C6
151	GO:0017022	myosin binding	0.000158	0.00267	7	O35526|P55258|P60879|P63044|P63321|Q80Y17|Q99P58
152	GO:0005254	chloride channel activity	0.000158	0.00267	7	P22723|P26049|P50571|P62812|P63137|Q8BHJ7|Q9D3A9
153	GO:1901363	heterocyclic compound binding	0.000172	0.00288	109	A2TJV2|B2RSH2|B2RXV4|E9Q3L2|G5E829|O08749|O35607|O55131|O55143|O70161|O70228|O70443|O88444|O88703|O88704|P05201|P05480|P05532|P08752|P10852|P14152|P16460|P19253|P35288|P35363|P39688|P51150|P51830|P53810|P54754|P54763|P55096|P55258|P56480|P59279|P60766|P61082|P61205|P61226|P62192|P62281|P62331|P62746|P62827|P62835|P63321|P68181|P68372|P98200|P99024|Q03137|Q03141|Q04736|Q05512|Q3TWN3|Q3UHL1|Q3ULB5|…
154	GO:0005484	SNAP receptor activity	0.000174	0.0029	5	O35526|P60879|P61264|Q9CQW1|Q9ERB0
155	GO:0015106	bicarbonate transmembrane transporter activity	0.000189	0.00313	4	O88343|P04919|Q5DTL9|Q8JZR6
156	GO:0098772	molecular function regulator	0.000198	0.00325	47	A2RSQ0|O35526|O54829|O54951|O88602|P14231|P59281|P61329|P62835|P62880|P62881|P97797|Q14BI2|Q2PFD7|Q3U1Y4|Q3UUG6|Q56A07|Q60738|Q60790|Q61599|Q6DFV3|Q6NXK7|Q6ZQ82|Q7M729|Q80WC7|Q80Y17|Q8BGT1|Q8BGU5|Q8BH60|Q8BQZ4|Q8BXK8|Q8CGE9|Q8VEL9|Q8VHH5|Q8VHQ3|Q8VHW2|Q91WG5|Q91Y86|Q99J08|Q99KQ4|Q9CS84|Q9D8S3|Q9ES56|Q9QZB0|Q9Z1B3|Q9Z218|Q9Z2H2
157	GO:0017153	sodium:dicarboxylate symporter activity	0.0002	0.00327	3	P43006|P51906|P56564
158	GO:0019905	syntaxin binding	0.00022	0.00357	7	E9PUL5|O08599|O35681|P60879|P63044|P97445|Q9ERB0
159	GO:0005310	dicarboxylic acid transmembrane transporter activity	0.00023	0.00371	5	P43006|P51906|P56564|Q9D6M3|Q9DB41
160	GO:0019199	transmembrane receptor protein kinase activity	0.000239	0.00382	7	O35607|P05532|P54754|P54763|Q03137|Q61527|Q6VNS1
161	GO:0097159	organic cyclic compound binding	0.000246	0.00391	110	A2TJV2|B2RSH2|B2RXV4|E9Q3L2|G5E829|O08749|O35607|O55131|O55143|O70161|O70228|O70443|O88444|O88703|O88704|P05201|P05480|P05532|P08752|P10649|P10852|P14152|P16460|P19253|P35288|P35363|P39688|P51150|P51830|P53810|P54754|P54763|P55096|P55258|P56480|P59279|P60766|P61082|P61205|P61226|P62192|P62281|P62331|P62746|P62827|P62835|P63321|P68181|P68372|P98200|P99024|Q03137|Q03141|Q04736|Q05512|Q3TWN3|Q3UHL1|…
162	GO:0072509	divalent inorganic cation transmembrane transporter activity	0.000263	0.00416	5	P70414|Q60738|Q6P5F6|Q8C145|Q8K596
163	GO:0005509	calcium ion binding	0.000279	0.00439	22	A2AP18|O35681|O55143|P56480|Q3TZZ7|Q5FWI3|Q61290|Q6NS52|Q6PB90|Q7TSK3|Q80Z10|Q91WG7|Q91XY4|Q91Y13|Q9CS84|Q9D3A9|Q9D6F9|Q9QXY6|Q9R0K7|Q9R0N7|Q9WVK4|Q9Z1B3
164	GO:0031420	alkali metal ion binding	0.000344	0.00538	4	A2APX8|Q62205|Q6PIE5|Q8VDN2
165	GO:0004714	transmembrane receptor protein tyrosine kinase activity	0.000413	0.00641	6	P05532|P54754|P54763|Q03137|Q61527|Q6VNS1
166	GO:0031267	small GTPase binding	0.000434	0.00669	17	A2RSQ0|P51150|P62835|P70205|Q3U1Y4|Q3ULB5|Q61599|Q62433|Q80U63|Q80Y17|Q810B6|Q8BGH7|Q8BPM0|Q8R3T5|Q9D4H1|Q9ES56|Q9WVK4
167	GO:0031683	G-protein beta/gamma-subunit complex binding	0.000488	0.00748	4	B2RSH2|O70443|P08752|Q8CGK7
168	GO:0005388	calcium transmembrane transporter activity, phosphorylative mechanism	0.00057	0.00863	3	G5E829|O55143|Q9R0K7
169	GO:0004143	diacylglycerol kinase activity	0.00057	0.00863	3	Q6NS52|Q91WG7|Q9R1C6
170	GO:0042578	phosphoric ester hydrolase activity	0.000583	0.00877	15	A2AP18|P18052|P48455|P62874|Q3UYC0|Q63739|Q64455|Q7TME0|Q7TPB0|Q8CA95|Q8K394|Q8VDN2|Q9JJY3|Q9Z1B3|Q9Z2C4
171	GO:0035091	phosphatidylinositol binding	0.000614	0.0092	12	O35681|O70492|O70493|O88704|P06837|P48193|P53810|Q3TZZ7|Q810B6|Q8R3T5|Q9R0N7|Q9Z1B3
172	GO:0042802	identical protein binding	0.000622	0.00925	48	O08599|O35136|O35526|O35678|O35681|O55131|O88343|O88703|O88704|O89026|P04919|P05532|P10649|P13595|P14106|P16460|P17809|P26645|P39688|P48678|P54763|P55088|P55096|P63044|P70211|P97772|P97792|Q03137|Q3TZZ7|Q3UHK6|Q61527|Q6PAK3|Q7TPD3|Q80SW1|Q80U63|Q8BG67|Q8BGT1|Q8BH60|Q8BPM0|Q91Y13|Q99KQ4|Q99LI8|Q9JKF6|Q9JLB9|Q9QYE9|Q9WVK4|Q9Z1B3|Q9Z2C4
173	GO:0009975	cyclase activity	0.00067	0.00991	4	O88444|P51830|Q8VHH7|Q9D7H3
174	GO:0008092	cytoskeletal protein binding	0.000719	0.0102	29	O08747|O35526|O70161|P04919|P09055|P26645|P28667|P39688|P48193|P55258|P60879|P62874|P63044|P63141|P63321|P70188|P70414|Q05512|Q62261|Q62433|Q80TN7|Q80Y17|Q8BPM0|Q8VD37|Q8VDN2|Q91Y86|Q99P58|Q9QYB5|Q9Z351
175	GO:1905060	calcium:cation antiporter activity involved in regulation of postsynaptic cytosolic calcium ion concentration	0.000724	0.0102	2	P70414|Q8K596
176	GO:0004013	adenosylhomocysteinase activity	0.000724	0.0102	2	Q68FL4|Q80SW1
177	GO:0030060	L-malate dehydrogenase activity	0.000724	0.0102	2	P08249|P14152
178	GO:1905056	calcium-transporting ATPase activity involved in regulation of presynaptic cytosolic calcium ion concentration	0.000724	0.0102	2	G5E829|Q9R0K7
179	GO:0016802	trialkylsulfonium hydrolase activity	0.000724	0.0102	2	Q68FL4|Q80SW1
180	GO:0005250	A-type (transient outward) potassium channel activity	0.000724	0.0102	2	Q9Z0V1|Q9Z0V2
181	GO:0004965	G protein-coupled GABA receptor activity	0.000724	0.0102	2	Q80T41|Q9WV18
182	GO:0004672	protein kinase activity	0.000741	0.0104	21	O35607|P05480|P05532|P39688|P54754|P54763|P68181|Q03137|Q03141|Q04736|Q05512|Q3UHL1|Q3ULB5|Q4JIM5|Q61527|Q6VNS1|Q80YE4|Q8BTH8|Q8C4X2|Q91WG5|Q91Y86
183	GO:0003951	NAD+ kinase activity	0.000751	0.0105	3	Q6NS52|Q91WG7|Q9R1C6
184	GO:0004016	adenylate cyclase activity	0.000751	0.0105	3	O88444|P51830|Q8VHH7
185	GO:0140323	solute:anion antiporter activity	0.000777	0.0106	4	P04919|P16283|Q5DTL9|Q8JZR6
186	GO:0017075	syntaxin-1 binding	0.000777	0.0106	4	E9PUL5|O08599|P60879|P63044
187	GO:0015301	anion:anion antiporter activity	0.000777	0.0106	4	P04919|P16283|Q5DTL9|Q8JZR6
188	GO:0017016	Ras GTPase binding	0.000825	0.0112	16	A2RSQ0|P51150|P62835|Q3U1Y4|Q3ULB5|Q61599|Q62433|Q80U63|Q80Y17|Q810B6|Q8BGH7|Q8BPM0|Q8R3T5|Q9D4H1|Q9ES56|Q9WVK4
189	GO:0008066	glutamate receptor activity	0.000895	0.0121	4	B1AS29|P97772|Q14BI2|Q3UVX5
190	GO:0043169	cation binding	0.000902	0.0122	79	A2AP18|A2APX8|B2RSH2|G5E829|O35607|O35681|O55143|O70228|O70443|O88444|P05532|P08752|P09055|P10649|P31648|P35363|P39688|P43006|P48455|P51830|P51906|P53810|P56480|P56564|P62827|P68181|P70414|P97445|P98200|Q05512|Q3TZZ7|Q4JIM5|Q5FWI3|Q60790|Q61290|Q62205|Q6NS52|Q6PB90|Q6PIC6|Q6PIE5|Q6WQJ1|Q7TSK3|Q80TL4|Q80WC7|Q80Z10|Q810B6|Q8BH04|Q8BXK8|Q8BYR5|Q8CA95|Q8CGK7|Q8K596|Q8VDN2|Q8VEE1|Q8VHH5|Q8VHH7|Q91WG5|…
191	GO:0005102	signaling receptor binding	0.000948	0.0127	46	B2RSH2|O08917|O54951|O55143|O70443|O88602|P05480|P08752|P09055|P29533|P30935|P30999|P39688|P50571|P50586|P52795|P52800|P54763|P56480|P61264|P61329|P63321|P84091|P97772|P97792|P97798|P99024|Q03137|Q04736|Q3UVX5|Q61527|Q64455|Q6PIC6|Q8BGT1|Q8BH60|Q8BHJ7|Q8CGK7|Q8K394|Q8R464|Q8VHW2|Q99K10|Q99KQ4|Q9CS84|Q9D1T0|Q9R0K7|Q9Z0P4
192	GO:0005005	transmembrane-ephrin receptor activity	0.00121	0.0162	3	P54754|P54763|Q03137
193	GO:0055056	D-glucose transmembrane transporter activity	0.00143	0.0188	2	P17809|P32037
194	GO:0099583	neurotransmitter receptor activity involved in regulation of postsynaptic cytosolic calcium ion concentration	0.00143	0.0188	2	P97772|Q3UVX5
195	GO:1905030	voltage-gated ion channel activity involved in regulation of postsynaptic membrane potential	0.00143	0.0188	2	P16388|Q9Z0V2
196	GO:0050811	GABA receptor binding	0.0015	0.0196	3	P50571|Q8BHJ7|Q8K394
197	GO:0046872	metal ion binding	0.00155	0.0202	76	A2AP18|A2APX8|B2RSH2|G5E829|O35607|O35681|O55143|O70228|O70443|O88444|P05532|P08752|P09055|P10649|P31648|P39688|P43006|P48455|P51830|P51906|P56480|P56564|P62827|P68181|P70414|P97445|P98200|Q05512|Q3TZZ7|Q4JIM5|Q5FWI3|Q60790|Q61290|Q62205|Q6NS52|Q6PB90|Q6PIC6|Q6PIE5|Q6WQJ1|Q7TSK3|Q80TL4|Q80WC7|Q80Z10|Q810B6|Q8BH04|Q8BXK8|Q8BYR5|Q8CA95|Q8CGK7|Q8K596|Q8VDN2|Q8VEE1|Q8VHH5|Q8VHH7|Q91WG7|Q91XY4|Q91Y13|…
198	GO:0015271	outward rectifier potassium channel activity	0.00183	0.0236	3	P63141|Q9Z0V1|Q9Z0V2
199	GO:0001965	G-protein alpha-subunit binding	0.0021	0.027	4	O54829|P35363|P48542|Q8CGE9
200	GO:0022889	serine transmembrane transporter activity	0.00236	0.0296	2	Q91V61|Q99JR1
201	GO:0033300	dehydroascorbic acid transmembrane transporter activity	0.00236	0.0296	2	P17809|P32037
202	GO:0005315	inorganic phosphate transmembrane transporter activity	0.00236	0.0296	2	Q61609|Q9JHZ2
203	GO:0086006	voltage-gated sodium channel activity involved in cardiac muscle cell action potential	0.00236	0.0296	2	Q56A07|Q7M729
204	GO:0008294	calcium- and calmodulin-responsive adenylate cyclase activity	0.00236	0.0296	2	O88444|Q8VHH7
205	GO:0001664	G protein-coupled receptor binding	0.00237	0.0296	12	B2RSH2|O55143|O70443|P08752|P39688|P50586|P63321|Q3UVX5|Q6PIC6|Q8BH60|Q8CGK7|Q9Z0P4
206	GO:0008081	phosphoric diester hydrolase activity	0.00245	0.0304	6	A2AP18|P62874|Q8CA95|Q8K394|Q9JJY3|Q9Z1B3
207	GO:0004435	phosphatidylinositol phospholipase C activity	0.0026	0.032	3	A2AP18|Q8K394|Q9Z1B3
208	GO:0004629	phospholipase C activity	0.0026	0.032	3	A2AP18|Q8K394|Q9Z1B3
209	GO:0005262	calcium channel activity	0.00284	0.0348	7	O88602|P28667|P47746|P97445|Q60790|Q61290|Q8VHW2
210	GO:0005042	netrin receptor activity	0.00351	0.0418	2	O08747|P70211
211	GO:0099508	voltage-gated ion channel activity involved in regulation of presynaptic membrane potential	0.00351	0.0418	2	P16388|Q14B80
212	GO:0015288	porin activity	0.00351	0.0418	2	P55088|Q60930
213	GO:0015183	L-aspartate transmembrane transporter activity	0.00351	0.0418	2	Q9D6M3|Q9DB41
214	GO:0016615	malate dehydrogenase activity	0.00351	0.0418	2	P08249|P14152
215	GO:1990239	steroid hormone binding	0.00351	0.0418	2	Q6PIE5|Q8VDN2
216	GO:0032794	GTPase activating protein binding	0.00355	0.0419	3	B2RSH2|P62881|P99024
217	GO:0005385	zinc ion transmembrane transporter activity	0.00355	0.0419	3	Q60738|Q6P5F6|Q8C145
218	GO:0008022	protein C-terminus binding	0.00395	0.0464	10	O55143|O88704|P04919|P05480|P48193|P63044|Q8BH60|Q8VBX6|Q9QYE9|Q9R0K7
219	GO:0030552	cAMP binding	0.00409	0.0478	3	O88703|O88704|Q8CA95
220	GO:0035254	glutamate receptor binding	0.00424	0.0493	5	O08917|O88602|P39688|Q8VHW2|Q9R0K7
