## Supplementary material for "Identification of new ciliary signaling pathways in the brain and insights into neurological disorders": Table 4

### Sheet: Sheet0
Ingenuity Canonical Pathways	-log(p-value)	Ratio	Downregulated	Overlaps with dataset	Upregulated	No overlap with dataset	Molecules
GABA Receptor Signaling	21.2	0.205	0/132 (0%)	27/132 (20%)	0/132 (0%)	105/132 (80%)	ADCY1,ADCY3,ADCY9,AP2M1,CACNA1A,CACNA1E,CACNG2,CACNG8,GABBR1,GABBR2,GABRA1,GABRA3,GABRA5,GABRB1,GABRB2,GABRG2,GNAI1,GNAI2,GNAL,GNAZ,GNB1,GNB2,GNB5,GPR37,KCNQ2,KCNQ3,SLC6A1
Endocannabinoid Neuronal Synapse Pathway	20.9	0.188	0/149 (0%)	28/149 (19%)	0/149 (0%)	121/149 (81%)	ADCY1,ADCY3,ADCY9,CACNA1A,CACNA1E,CACNG2,CACNG8,CNR1,DAGLA,GNAI1,GNAI2,GNAL,GNB1,GNB2,GNB5,GRM1,GRM5,KCNJ3,KCNJ6,KCNJ9,MAPK8,MGLL,PLCB1,PLCH2,PLCL2,PPP3CC,PRKACB,PRKAG2
Synaptogenesis Signaling Pathway	19.2	0.115	0/313 (0%)	36/313 (12%)	0/313 (0%)	277/313 (88%)	ADCY1,ADCY3,ADCY9,AP2M1,CNTNAP1,CTNND1,EFNB1,EFNB2,EPHA4,EPHB2,EPHB3,FYN,GRM1,GRM2,GRM5,NECTIN1,NECTIN3,NLGN1,NRXN1,PRKACB,PRKAG2,RALA,RALB,RAP1A,RAP2B,SNAP25,SRC,STX1A,STX1B,STXBP1,STXBP6,SYT3,SYT7,VAMP2,YES1,YKT6
Opioid Signaling Pathway	19	0.122	0/278 (0%)	34/278 (12%)	0/278 (0%)	244/278 (88%)	ADCY1,ADCY3,ADCY9,AP2M1,CACNA1A,CACNA1E,CACNG2,CACNG8,FYN,GNAI1,GNAI2,GNAL,GNAZ,GNB1,GNB2,GNB5,KCNJ3,KCNJ6,KCNJ9,PLCB1,PPP3CC,PRKACB,PRKAG2,RALA,RALB,RAP1A,RAP2B,RGS12,RGS17,RGS6,RGS7,SLC12A5,SRC,YES1
Gαi Signaling	17	0.171	0/140 (0%)	24/140 (17%)	0/140 (0%)	116/140 (83%)	ADCY1,ADCY3,ADCY9,CNR1,GABBR1,GABBR2,GNAI1,GNAI2,GNAL,GNAZ,GNB1,GNB2,GNB5,GRM2,PRKACB,PRKAG2,RALA,RALB,RAP1A,RAP2B,RGS12,RGS7,SRC,SSTR3
G Beta Gamma Signaling	15.6	0.171	0/129 (0%)	22/129 (17%)	0/129 (0%)	107/129 (83%)	ADCY1,CACNA1A,CACNA1E,CACNG2,CACNG8,GNAI1,GNAI2,GNAL,GNAZ,GNB1,GNB2,GNB5,KCNJ3,KCNJ6,KCNJ9,PRKACB,PRKAG2,RALA,RALB,RAP1A,RAP2B,SRC
Gap Junction Signaling	15.4	0.131	0/198 (0%)	26/198 (13%)	0/198 (0%)	172/198 (87%)	ADCY1,ADCY3,ADCY9,CSNK1G1,CSNK1G3,GNAI1,GNAI2,GRIK3,HTR2A,PLCB1,PLCH2,PLCL2,PPP3CC,PRKACB,PRKAG2,RALA,RALB,RAP1A,RAP2B,SRC,TUBA8,TUBB,TUBB2A,TUBB2B,TUBB4A,TUBB4B
Axonal Guidance Signaling	14.9	0.0777	0/502 (0%)	39/502 (8%)	0/502 (0%)	463/502 (92%)	ADAM22,DCC,EFNB1,EFNB2,EPHA4,EPHB2,EPHB3,FYN,GNAI1,GNAI2,GNAL,GNAZ,GNB1,GNB2,GNB5,ITGB1,LINGO1,NTRK3,PAK6,PLCB1,PLCH2,PLCL2,PPP3CC,PRKACB,PRKAG2,RALA,RALB,RAP1A,RAP2B,ROBO1,ROBO2,SEMA6B,TUBA8,TUBB,TUBB2A,TUBB2B,TUBB4A,TUBB4B,UNC5C
CREB Signaling in Neurons	13.7	0.0679	0/604 (0%)	41/604 (7%)	0/604 (0%)	563/604 (93%)	ADCY1,ADCY3,ADCY9,ADCYAP1R1,ADGRB2,ADGRL1,BMPR2,CACNA1A,CACNA1E,CACNG2,CACNG8,CNR1,GABBR1,GABBR2,GNAI1,GNAI2,GNAL,GNAZ,GNB1,GNB2,GNB5,GPR158,GPR162,GPR37,GPR37L1,GRIK3,GRM1,GRM2,GRM5,HTR2A,NTRK3,PLCB1,PLCH2,PLCL2,PRKACB,PRKAG2,RALA,RALB,RAP1A,RAP2B,SSTR3
G-Protein Coupled Receptor Signaling	13.4	0.0629	0/700 (0%)	44/700 (6%)	0/700 (0%)	656/700 (94%)	ADCY1,ADCY3,ADCY9,ADCYAP1R1,ADGRB2,ADGRL1,CNR1,FYN,GABBR1,GABBR2,GNAI1,GNAI2,GNAL,GNAZ,GNB1,GNB2,GNB5,GPR158,GPR162,GPR37,GPR37L1,GRM1,GRM2,GRM5,HCN1,HCN2,HTR2A,KCNQ2,KCNQ3,MAPK8,PAK6,PDE10A,PLCB1,PPP3CC,PRKACB,PRKAG2,RALA,RALB,RAP1A,RAP2B,RGS12,RGS7,SRC,SSTR3
α-Adrenergic Signaling	12.7	0.167	0/108 (0%)	18/108 (17%)	0/108 (0%)	90/108 (83%)	ADCY1,ADCY3,ADCY9,GNAI1,GNAI2,GNAL,GNAZ,GNB1,GNB2,GNB5,PRKACB,PRKAG2,RALA,RALB,RAP1A,RAP2B,SLC8A1,SLC8A2
Endocannabinoid Developing Neuron Pathway	12.5	0.15	0/127 (0%)	19/127 (15%)	0/127 (0%)	108/127 (85%)	ADCY1,ADCY3,ADCY9,CNR1,GNAI1,GNAI2,GNAL,GNB1,GNB2,GNB5,MAPK8,MGLL,PRKACB,PRKAG2,RALA,RALB,RAP1A,RAP2B,SRC
Dopamine-DARPP32 Feedback in cAMP Signaling	12.2	0.119	0/185 (0%)	22/185 (12%)	0/185 (0%)	163/185 (88%)	ADCY1,ADCY3,ADCY9,ATP2A2,CACNA1A,CACNA1E,CACNG2,CACNG8,CSNK1G1,CSNK1G3,GNAI1,GNAI2,KCNJ3,KCNJ4,KCNJ6,KCNJ9,PLCB1,PLCH2,PLCL2,PPP3CC,PRKACB,PRKAG2
Neurovascular Coupling Signaling Pathway	12.1	0.105	0/229 (0%)	24/229 (10%)	0/229 (0%)	205/229 (90%)	CACNA1A,CACNA1E,CACNG2,CACNG8,DAGLA,GABBR1,GABBR2,GABRA1,GABRA3,GABRA5,GABRB1,GABRB2,GABRG2,GRM1,GRM5,KCNJ3,KCNJ4,KCNJ6,KCNJ9,PLCB1,PRKACB,PRKAG2,SLC1A2,SLC1A3
GNRH Signaling	12	0.115	0/191 (0%)	22/191 (12%)	0/191 (0%)	169/191 (88%)	ADCY1,ADCY3,ADCY9,CACNA1A,CACNA1E,CACNG2,CACNG8,GNAI1,GNAI2,GNB1,GNB2,GNB5,MAPK8,PAK6,PLCB1,PRKACB,PRKAG2,RALA,RALB,RAP1A,RAP2B,SRC
Circadian Rhythm Signaling	11.5	0.0936	0/267 (0%)	25/267 (9%)	0/267 (0%)	242/267 (91%)	ADCY1,ADCY3,ADCY9,ADCYAP1R1,CACNA1A,CACNA1E,CACNG2,CACNG8,FYN,GNAI1,GNAI2,GNB1,GNB2,GNB5,PLCB1,PLCH2,PLCL2,PRKACB,PRKAG2,RALA,RALB,RAP1A,RAP2B,SRC,YES1
Gustation Pathway	11.4	0.108	0/203 (0%)	22/203 (11%)	0/203 (0%)	181/203 (89%)	ADCY1,ADCY3,ADCY9,CACNA1A,CACNA1E,CACNG2,CACNG8,GABRA1,GABRA3,GABRA5,GABRB1,GABRB2,GABRG2,GPR37,KCNQ2,KCNQ3,PRKACB,PRKAG2,SCN1A,SCN2B,SCN4B,SCN9A
Sperm Motility	11.2	0.0949	0/253 (0%)	24/253 (9%)	0/253 (0%)	229/253 (91%)	AATK,ABL2,EPHA4,EPHB2,EPHB3,ERBB4,FYN,GNAI1,GNAI2,GNAL,GNAZ,GNB1,GNB2,GNB5,KIT,NTRK3,PLCB1,PLCH2,PLCL2,PRKACB,PRKAG2,SLC12A2,SRC,YES1
Apelin Endothelial Signaling Pathway	10.6	0.128	0/141 (0%)	18/141 (13%)	0/141 (0%)	123/141 (87%)	ADCY1,ADCY3,ADCY9,GNAI1,GNAI2,GNAL,GNAZ,GNB1,GNB2,GNB5,MAPK8,PLCB1,PRKAG2,RALA,RALB,RAP1A,RAP2B,VCAM1
Estrogen Receptor Signaling	10.3	0.0713	0/407 (0%)	29/407 (7%)	0/407 (0%)	378/407 (93%)	ADCY1,ADCY3,ADCY9,ATP5F1B,ATP5PB,CACNA1A,CACNA1E,CACNG2,CACNG8,GNAI1,GNAI2,GNAL,GNAZ,GNB1,GNB2,GNB5,NDUFA4,NDUFA7,NDUFV1,PLCB1,PLCH2,PLCL2,PRKACB,PRKAG2,RALA,RALB,RAP1A,RAP2B,SRC
Remodeling of Epithelial Adherens Junctions	10.1	0.191	0/68 (0%)	13/68 (19%)	0/68 (0%)	55/68 (81%)	ARF6,CTNND1,EXOC2,HGS,RAB7A,RALA,SRC,TUBA8,TUBB,TUBB2A,TUBB2B,TUBB4A,TUBB4B
P2Y Purigenic Receptor Signaling Pathway	10.1	0.128	0/133 (0%)	17/133 (13%)	0/133 (0%)	116/133 (87%)	ADCY1,ADCY3,ADCY9,GNAI1,GNAI2,GNB1,GNB2,GNB5,PLCB1,PLCH2,PLCL2,PRKACB,PRKAG2,RALA,RALB,RAP1A,RAP2B
SNARE Signaling Pathway	10	0.127	0/134 (0%)	17/134 (13%)	0/134 (0%)	117/134 (87%)	ADCY1,ADCY3,ADCY9,PRKACB,PRKAG2,RAB7A,RAB8A,SNAP25,SNAP29,STX1A,STX1B,STXBP1,STXBP6,SYT3,SYT7,VAMP2,YKT6
Ephrin Receptor Signaling	9.72	0.099	0/202 (0%)	20/202 (10%)	0/202 (0%)	182/202 (90%)	EFNB1,EFNB2,EPHA4,EPHB2,EPHB3,FYN,GNAI1,GNAI2,GNAL,GNAZ,GNB1,GNB2,GNB5,ITGB1,PAK6,RALA,RALB,RAP1A,RAP2B,SRC
Gαs Signaling	9.49	0.127	0/126 (0%)	16/126 (13%)	0/126 (0%)	110/126 (87%)	ADCY1,ADCY3,ADCY9,ADD3,CNR1,GNAI1,GNAI2,GNAL,GNAZ,GNB1,GNB2,GNB5,PRKACB,PRKAG2,RAP1A,SRC
Germ Cell-Sertoli Cell Junction Signaling	9.32	0.107	0/169 (0%)	18/169 (11%)	0/169 (0%)	151/169 (89%)	Cdc42,CTNND1,ITGB1,MAPK8,NECTIN3,PAK6,RALA,RALB,RAP1A,RAP2B,RHOB,SRC,TUBA8,TUBB,TUBB2A,TUBB2B,TUBB4A,TUBB4B
Sertoli Cell-Sertoli Cell Junction Signaling	8.74	0.0922	0/206 (0%)	19/206 (9%)	0/206 (0%)	187/206 (91%)	EPB41,ITGB1,MAPK8,NECTIN1,NECTIN3,PRKACB,PRKAG2,RALA,RALB,RAP1A,RAP2B,SPTBN1,SRC,TUBA8,TUBB,TUBB2A,TUBB2B,TUBB4A,TUBB4B
Oxytocin Signaling Pathway	8.71	0.0786	0/280 (0%)	22/280 (8%)	0/280 (0%)	258/280 (92%)	ATP2B1,ATP2B2,CACNA1A,CACNA1E,CACNG2,CACNG8,GNAI1,GNAI2,GNAL,GNB1,GNB2,GNB5,MAPK8,MFN2,PLCB1,PPP3CC,PRKACB,PRKAG2,RALA,RALB,RAP1A,RAP2B
14-3-3-mediated Signaling	8.49	0.118	0/127 (0%)	15/127 (12%)	0/127 (0%)	112/127 (88%)	MAPK8,PLCB1,PLCH2,PLCL2,RALA,RALB,RAP1A,RAP2B,SRC,TUBA8,TUBB,TUBB2A,TUBB2B,TUBB4A,TUBB4B
Synaptic Long Term Depression	8.25	0.0914	0/197 (0%)	18/197 (9%)	0/197 (0%)	179/197 (91%)	CACNA1A,CACNA1E,CACNG2,CACNG8,GNAI1,GNAI2,GNAL,GNAZ,GRM1,GRM2,GRM5,PLCB1,PLCH2,PLCL2,RALA,RALB,RAP1A,RAP2B
GPCR-Mediated Nutrient Sensing in Enteroendocrine Cells	7.99	0.119	0/118 (0%)	14/118 (12%)	0/118 (0%)	104/118 (88%)	ADCY1,ADCY3,ADCY9,CACNA1A,CACNA1E,CACNG2,CACNG8,GNAI1,GNAI2,PLCB1,PLCH2,PLCL2,PRKACB,PRKAG2
Ephrin B Signaling	7.56	0.153	0/72 (0%)	11/72 (15%)	0/72 (0%)	61/72 (85%)	EFNB1,EFNB2,EPHB2,EPHB3,GNAI1,GNAI2,GNAL,GNAZ,GNB1,GNB2,GNB5
Synaptic Long Term Potentiation	7.36	0.106	0/132 (0%)	14/132 (11%)	0/132 (0%)	118/132 (89%)	ADCY1,GRM1,GRM2,GRM5,PLCB1,PLCH2,PLCL2,PPP3CC,PRKACB,PRKAG2,RALA,RALB,RAP1A,RAP2B
Mitochondrial Dysfunction	7.16	0.0645	0/341 (0%)	22/341 (6%)	0/341 (0%)	319/341 (94%)	AIFM1,ATP1A1,ATP1A2,ATP1A3,ATP1B2,ATP5F1B,ATP5PB,CACNA1A,CACNA1E,CACNG2,CACNG8,DLD,MAPK8,MFN2,MGST3,NDUFA4,NDUFA7,NDUFV1,PPP3CC,PRKACB,PRKAG2,VDAC2
cAMP-mediated signaling	7.03	0.0763	0/236 (0%)	18/236 (8%)	0/236 (0%)	218/236 (92%)	ADCY1,ADCY3,ADCY9,CNR1,GABBR1,GABBR2,GNAI1,GNAI2,GNAL,GRM2,PDE10A,PPP3CC,PRKACB,RAP1A,RGS12,RGS7,SRC,SSTR3
Signaling by Rho Family GTPases	6.94	0.0714	0/266 (0%)	19/266 (7%)	0/266 (0%)	247/266 (93%)	Cdc42,GNAI1,GNAI2,GNAL,GNAZ,GNB1,GNB2,GNB5,ITGB1,MAPK8,PAK6,PI4KA,PIP5K1C,RHOB,SEPTIN11,SEPTIN6,SEPTIN7,SEPTIN8,SLC9A1
Neuropathic Pain Signaling In Dorsal Horn Neurons	6.94	0.119	0/101 (0%)	12/101 (12%)	0/101 (0%)	89/101 (88%)	GPR37,GRM1,GRM2,GRM5,KCNQ2,KCNQ3,PLCB1,PLCH2,PLCL2,PRKACB,PRKAG2,SRC
Glutamate Receptor Signaling	6.89	0.152	0/66 (0%)	10/66 (15%)	0/66 (0%)	56/66 (85%)	GNB1,GNB2,GNB5,GRIK3,GRM1,GRM2,GRM5,SLC1A1,SLC1A2,SLC1A3
Gαq Signaling	6.81	0.0888	0/169 (0%)	15/169 (9%)	0/169 (0%)	154/169 (91%)	Cdc42,GNAI1,GNAI2,GNAL,GNAZ,GNB1,GNB2,GNB5,GRM1,GRM5,HTR2A,PLCB1,PPP3CC,RGS7,RHOB
Adrenomedullin signaling pathway	6.63	0.0804	0/199 (0%)	16/199 (8%)	0/199 (0%)	183/199 (92%)	ADCY1,ADCY3,ADCY9,GPR37,KCNQ2,KCNQ3,MAPK8,PLCB1,PLCH2,PLCL2,PRKACB,PRKAG2,RALA,RALB,RAP1A,RAP2B
Relaxin Signaling	6.49	0.0903	0/155 (0%)	14/155 (9%)	0/155 (0%)	141/155 (91%)	ADCY1,ADCY3,ADCY9,GNAI1,GNAI2,GNAL,GNAZ,GNB1,GNB2,GNB5,PDE10A,PRKACB,PRKAG2,RAP1A
GPCR-Mediated Integration of Enteroendocrine Signaling Exemplified by an L Cell	6.35	0.133	0/75 (0%)	10/75 (13%)	0/75 (0%)	65/75 (87%)	ADCY1,ADCY3,ADCY9,GNAI1,GNAI2,PLCB1,PLCH2,PLCL2,PRKACB,PRKAG2
Myelination Signaling Pathway	6.23	0.0615	0/325 (0%)	20/325 (6%)	0/325 (0%)	305/325 (94%)	ADAM22,ARF6,BMPR2,ERBB4,FYN,GPR37,ITGB1,LINGO1,NDRG1,PPP3CC,PRKACB,PRKAG2,PTPRA,RALA,RALB,RAP1A,RAP2B,SLC2A1,SRC,YES1
Melanocyte Development and Pigmentation Signaling	6.16	0.112	0/98 (0%)	11/98 (11%)	0/98 (0%)	87/98 (89%)	ADCY1,ADCY3,ADCY9,KIT,PRKACB,PRKAG2,RALA,RALB,RAP1A,RAP2B,SRC
Androgen Signaling	6.03	0.0828	0/169 (0%)	14/169 (8%)	0/169 (0%)	155/169 (92%)	CACNA1A,CACNA1E,CACNG2,CACNG8,GNAI1,GNAI2,GNAL,GNAZ,GNB1,GNB2,GNB5,PRKACB,PRKAG2,SRC
Apelin Muscle Signaling Pathway	5.95	0.167	0/48 (0%)	8/48 (17%)	0/48 (0%)	40/48 (83%)	GNAI1,GNAI2,GNAL,GNAZ,GNB1,GNB2,GNB5,PRKAG2
Oxytocin In Brain Signaling Pathway	5.92	0.0758	0/198 (0%)	15/198 (8%)	0/198 (0%)	183/198 (92%)	CACNA1A,CACNA1E,CACNG2,CACNG8,GNAI1,GNAI2,GNAL,GNB1,GNB2,GNB5,RALA,RALB,RAP1A,RAP2B,SLC12A5
Protein Kinase A Signaling	5.88	0.0543	0/405 (0%)	22/405 (5%)	0/405 (0%)	383/405 (95%)	ADCY1,ADCY3,ADCY9,ADD3,DCC,GNAI1,GNAI2,GNB1,GNB2,GNB5,PDE10A,PLCB1,PLCH2,PLCL2,PPP3CC,PRKACB,PRKAG2,PTP4A1,PTPRA,PTPRJ,RAP1A,SIRPA
Neuroinflammation Signaling Pathway	5.82	0.0603	0/315 (0%)	19/315 (6%)	0/315 (0%)	296/315 (94%)	BMPR2,CD200,GABBR1,GABBR2,GABRA1,GABRA3,GABRA5,GABRB1,GABRB2,GABRG2,KCNJ3,KCNJ6,KCNJ9,MAPK8,PPP3CC,SLC1A2,SLC1A3,SLC6A1,VCAM1
Corticotropin Releasing Hormone Signaling	5.8	0.0855	0/152 (0%)	13/152 (9%)	0/152 (0%)	139/152 (91%)	ADCY1,ADCY3,ADCY9,CACNA1A,CACNA1E,CACNG2,CACNG8,CNR1,GNAI1,GNAI2,PRKACB,PRKAG2,RAP1A
Agrin Interactions at Neuromuscular Junction	5.69	0.13	0/69 (0%)	9/69 (13%)	0/69 (0%)	60/69 (87%)	ERBB4,ITGB1,MAPK8,PAK6,RALA,RALB,RAP1A,RAP2B,SRC
Netrin Signaling	5.54	0.125	0/72 (0%)	9/72 (13%)	0/72 (0%)	63/72 (88%)	CACNA1A,CACNA1E,CACNG2,CACNG8,DCC,PPP3CC,PRKACB,PRKAG2,UNC5C
PPARα/RXRα Activation	5.4	0.0733	0/191 (0%)	14/191 (7%)	0/191 (0%)	177/191 (93%)	ADCY1,ADCY3,ADCY9,BMPR2,MAPK8,PLCB1,PLCH2,PLCL2,PRKACB,PRKAG2,RALA,RALB,RAP1A,RAP2B
RHOGDI Signaling	5.38	0.0685	0/219 (0%)	15/219 (7%)	0/219 (0%)	204/219 (93%)	ARHGDIB,Cdc42,GNAI1,GNAI2,GNAL,GNAZ,GNB1,GNB2,GNB5,ITGB1,PAK6,PI4KA,PIP5K1C,RHOB,SRC
Sphingosine-1-phosphate Signaling	5.32	0.0924	0/119 (0%)	11/119 (9%)	0/119 (0%)	108/119 (91%)	ADCY1,ADCY3,ADCY9,Cdc42,GNAI1,GNAI2,PLCB1,PLCH2,PLCL2,RHOB,SMPD3
Renin-Angiotensin Signaling	5.25	0.0909	0/121 (0%)	11/121 (9%)	0/121 (0%)	110/121 (91%)	ADCY1,ADCY3,ADCY9,MAPK8,PAK6,PRKACB,PRKAG2,RALA,RALB,RAP1A,RAP2B
Apelin Cardiomyocyte Signaling Pathway	5.23	0.101	0/99 (0%)	10/99 (10%)	0/99 (0%)	89/99 (90%)	ATP2A2,GNAI1,GNAI2,MAPK8,PLCB1,PLCH2,PLCL2,SLC8A1,SLC8A2,SLC9A1
Tight Junction Signaling	5.01	0.0726	0/179 (0%)	13/179 (7%)	0/179 (0%)	166/179 (93%)	EPB41,LLGL1,MARK2,MPDZ,NECTIN1,NECTIN3,PRKACB,PRKAG2,SNAP25,STX1A,STX1B,VAMP2,YKT6
Integrin Signaling	4.93	0.0667	0/210 (0%)	14/210 (7%)	0/210 (0%)	196/210 (93%)	ARF3,ARF6,ARHGAP26,Cdc42,FYN,ITGB1,MAPK8,PAK6,RALA,RALB,RAP1A,RAP2B,RHOB,SRC
Epithelial Adherens Junction Signaling	4.9	0.0764	0/157 (0%)	12/157 (8%)	0/157 (0%)	145/157 (92%)	BMPR2,CTNND1,FYN,NECTIN1,NECTIN3,PAK6,PRKAG2,RALA,RALB,RAP1A,RAP2B,SRC
Phagosome Maturation	4.87	0.0759	0/158 (0%)	12/158 (8%)	0/158 (0%)	146/158 (92%)	RAB7A,SNAP25,STX1A,STX1B,TUBA8,TUBB,TUBB2A,TUBB2B,TUBB4A,TUBB4B,VAMP2,YKT6
AMPK Signaling	4.86	0.062	0/242 (0%)	15/242 (6%)	0/242 (0%)	227/242 (94%)	AK1,GNAI1,GNAI2,GNAL,GNAZ,GNB1,GNB2,GNB5,PCK2,PPM1H,PRKACB,PRKAG2,RAB7A,RAB8A,SLC2A1
Calcium Signaling	4.77	0.0645	0/217 (0%)	14/217 (6%)	0/217 (0%)	203/217 (94%)	ATP2A2,ATP2B1,ATP2B2,CACNA1A,CACNA1E,CACNG2,CACNG8,PPP3CC,PRKACB,PRKAG2,RAP1A,RAP2B,SLC8A1,SLC8A2
Apelin Adipocyte Signaling Pathway	4.69	0.0989	0/91 (0%)	9/91 (10%)	0/91 (0%)	82/91 (90%)	ADCY1,ADCY3,ADCY9,GNAI1,GNAI2,MAPK8,MGST3,PRKACB,PRKAG2
Cholecystokinin/Gastrin-mediated Signaling	4.56	0.0847	0/118 (0%)	10/118 (8%)	0/118 (0%)	108/118 (92%)	Cdc42,EPHA4,MAPK8,PLCB1,RALA,RALB,RAP1A,RAP2B,RHOB,SRC
Leptin Signaling in Obesity	4.43	0.105	0/76 (0%)	8/76 (11%)	0/76 (0%)	68/76 (89%)	ADCY1,ADCY3,ADCY9,PLCB1,PLCH2,PLCL2,PRKACB,PRKAG2
Phagosome Formation	4.43	0.0391	0/690 (0%)	27/690 (4%)	0/690 (0%)	663/690 (96%)	ADCYAP1R1,ADGRB2,ADGRL1,ARF6,CNR1,FYN,GABBR1,GABBR2,GPR158,GPR162,GPR37,GPR37L1,GRM1,GRM2,GRM5,HTR2A,ITGB1,PAK6,PI4KA,PIP5K1C,RALA,RALB,RAP1A,RAP2B,SRC,SSTR3,YES1
Antiproliferative Role of Somatostatin Receptor 2	4.39	0.104	0/77 (0%)	8/77 (10%)	0/77 (0%)	69/77 (90%)	GNB1,GNB2,GNB5,RALA,RALB,RAP1A,RAP2B,SRC
Paxillin Signaling	4.13	0.0841	0/107 (0%)	9/107 (8%)	0/107 (0%)	98/107 (92%)	ARF6,ITGB1,MAPK8,PAK6,RALA,RALB,RAP1A,RAP2B,SRC
Huntington's Disease Signaling	4.13	0.0536	0/280 (0%)	15/280 (5%)	0/280 (0%)	265/280 (95%)	ATP5F1B,ATP5PB,GNB1,GNB2,GNB5,GRM1,GRM5,MAPK8,PLCB1,PSMC1,SNAP25,STX1A,STX1B,VAMP2,YKT6
BMP signaling pathway	3.9	0.0889	0/90 (0%)	8/90 (9%)	0/90 (0%)	82/90 (91%)	BMPR2,MAPK8,PRKACB,PRKAG2,RALA,RALB,RAP1A,RAP2B
Superpathway of Inositol Phosphate Compounds	3.84	0.056	0/232 (0%)	13/232 (6%)	0/232 (0%)	219/232 (94%)	ATP1A1,ATP1A2,HACD2,PI4KA,PIP5K1C,PLCB1,PLCH2,PLPPR4,PPM1H,PPP1R16B,PPP3CC,PTPRJ,SIRPA
Aspartate Degradation II	3.82	0.429	0/7 (0%)	3/7 (43%)	0/7 (0%)	4/7 (57%)	GOT1,MDH1,MDH2
Melatonin Signaling	3.72	0.0972	0/72 (0%)	7/72 (10%)	0/72 (0%)	65/72 (90%)	GNAI1,GNAI2,PLCB1,PLCH2,PLCL2,PRKACB,PRKAG2
Neutrophil Extracellular Trap Signaling Pathway	3.71	0.0438	0/411 (0%)	18/411 (4%)	0/411 (0%)	393/411 (96%)	ATP5F1B,ATP5PB,C1QB,C1QC,FYN,ITGB1,MAPK8,NDUFA4,NDUFA7,NDUFV1,PLCB1,PLCH2,PLCL2,PPP3CC,SLC2A1,SRC,VDAC2,YES1
Clathrin-mediated Endocytosis Signaling	3.71	0.0577	0/208 (0%)	12/208 (6%)	0/208 (0%)	196/208 (94%)	AP2M1,AP3M2,ARF6,EPHB2,FGF12,HGS,ITGB1,NUMB,PIP5K1C,PPP3CC,RAB7A,SRC
Ferroptosis Signaling Pathway	3.49	0.0692	0/130 (0%)	9/130 (7%)	0/130 (0%)	121/130 (93%)	ARF3,ARF6,PRKAG2,RALA,RALB,RAP1A,RAP2B,SLC3A2,VDAC2
D-myo-inositol-5-phosphate Metabolism	3.38	0.0567	0/194 (0%)	11/194 (6%)	0/194 (0%)	183/194 (94%)	ATP1A1,ATP1A2,HACD2,PLCB1,PLCH2,PLPPR4,PPM1H,PPP1R16B,PPP3CC,PTPRJ,SIRPA
RAC Signaling	3.32	0.0657	0/137 (0%)	9/137 (7%)	0/137 (0%)	128/137 (93%)	ITGB1,MAPK8,PAK6,PI4KA,PIP5K1C,RALA,RALB,RAP1A,RAP2B
Calcium Transport I	3.3	0.3	0/10 (0%)	3/10 (30%)	0/10 (0%)	7/10 (70%)	ATP2A2,ATP2B1,ATP2B2
Superpathway of Methionine Degradation	3.3	0.125	0/40 (0%)	5/40 (13%)	0/40 (0%)	35/40 (88%)	AHCYL1,AHCYL2,DLD,GOT1,PRMT8
White Adipose Tissue Browning Pathway	3.3	0.0652	0/138 (0%)	9/138 (7%)	0/138 (0%)	129/138 (93%)	ADCY1,ADCY3,ADCY9,CACNA1A,CACNA1E,CACNG2,CACNG8,PRKACB,PRKAG2
PDGF Signaling	3.22	0.0805	0/87 (0%)	7/87 (8%)	0/87 (0%)	80/87 (92%)	ABL2,MAPK8,RALA,RALB,RAP1A,RAP2B,SRC
3-phosphoinositide Biosynthesis	3.2	0.0539	0/204 (0%)	11/204 (5%)	0/204 (0%)	193/204 (95%)	ATP1A1,ATP1A2,HACD2,PI4KA,PIP5K1C,PLPPR4,PPM1H,PPP1R16B,PPP3CC,PTPRJ,SIRPA
PAK Signaling	3.12	0.0684	0/117 (0%)	8/117 (7%)	0/117 (0%)	109/117 (93%)	EPHB3,ITGB1,MAPK8,PAK6,RALA,RALB,RAP1A,RAP2B
D-myo-inositol (1,4,5)-Trisphosphate Biosynthesis	3.08	0.154	0/26 (0%)	4/26 (15%)	0/26 (0%)	22/26 (85%)	PI4KA,PIP5K1C,PLCB1,PLCH2
Actin Nucleation by ARP-WASP Complex	3.07	0.0761	0/92 (0%)	7/92 (8%)	0/92 (0%)	85/92 (92%)	Cdc42,ITGB1,RALA,RALB,RAP1A,RAP2B,RHOB
ERBB Signaling	3.04	0.0753	0/93 (0%)	7/93 (8%)	0/93 (0%)	86/93 (92%)	ERBB4,MAPK8,PAK6,RALA,RALB,RAP1A,RAP2B
3-phosphoinositide Degradation	2.88	0.0526	0/190 (0%)	10/190 (5%)	0/190 (0%)	180/190 (95%)	ATP1A1,ATP1A2,HACD2,MTMR1,PLPPR4,PPM1H,PPP1R16B,PPP3CC,PTPRJ,SIRPA
Apoptosis Signaling	2.76	0.0673	0/104 (0%)	7/104 (7%)	0/104 (0%)	97/104 (93%)	AIFM1,LMNA,MAPK8,RALA,RALB,RAP1A,RAP2B
IGF-1 Signaling	2.74	0.0667	0/105 (0%)	7/105 (7%)	0/105 (0%)	98/105 (93%)	MAPK8,PRKACB,PRKAG2,RALA,RALB,RAP1A,RAP2B
Neurotrophin/TRK Signaling	2.73	0.0769	0/78 (0%)	6/78 (8%)	0/78 (0%)	72/78 (92%)	MAPK8,NTRK3,RALA,RALB,RAP1A,RAP2B
STAT3 Pathway	2.72	0.0593	0/135 (0%)	8/135 (6%)	0/135 (0%)	127/135 (94%)	BMPR2,MAPK8,NTRK3,RALA,RALB,RAP1A,RAP2B,SRC
Reelin Signaling in Neurons	2.66	0.058	0/138 (0%)	8/138 (6%)	0/138 (0%)	130/138 (94%)	CNR1,FYN,ITGB1,MAPK8,NECTIN3,RAP1A,SRC,YES1
Antioxidant Action of Vitamin C	2.55	0.0619	0/113 (0%)	7/113 (6%)	0/113 (0%)	106/113 (94%)	MAPK8,PLCB1,PLCH2,PLCL2,SLC23A2,SLC2A1,SLC2A3
D-myo-inositol (1,4,5,6)-Tetrakisphosphate Biosynthesis	2.53	0.0506	0/178 (0%)	9/178 (5%)	0/178 (0%)	169/178 (95%)	ATP1A1,ATP1A2,HACD2,PLPPR4,PPM1H,PPP1R16B,PPP3CC,PTPRJ,SIRPA
D-myo-inositol (3,4,5,6)-tetrakisphosphate Biosynthesis	2.53	0.0506	0/178 (0%)	9/178 (5%)	0/178 (0%)	169/178 (95%)	ATP1A1,ATP1A2,HACD2,PLPPR4,PPM1H,PPP1R16B,PPP3CC,PTPRJ,SIRPA
Semaphorin Signaling in Neurons	2.5	0.0833	0/60 (0%)	5/60 (8%)	0/60 (0%)	55/60 (92%)	Cdc42,FYN,ITGB1,PAK6,RHOB
Autophagy	2.47	0.0463	0/216 (0%)	10/216 (5%)	0/216 (0%)	206/216 (95%)	MAPK8,PPP3CC,PRKACB,PRKAG2,RAB7A,RALA,RALB,SLC3A2,SLC7A5,SNAP29
Neuregulin Signaling	2.47	0.0598	0/117 (0%)	7/117 (6%)	0/117 (0%)	110/117 (94%)	ERBB4,ITGB1,RALA,RALB,RAP1A,RAP2B,SRC
Semaphorin Neuronal Repulsive Signaling Pathway	2.46	0.0537	0/149 (0%)	8/149 (5%)	0/149 (0%)	141/149 (95%)	CSPG5,FYN,ITGB1,PAK6,PIP5K1C,PRKACB,PRKAG2,SEMA6B
Role of Macrophages, Fibroblasts and Endothelial Cells in Rheumatoid Arthritis	2.43	0.0393	0/331 (0%)	13/331 (4%)	0/331 (0%)	318/331 (96%)	CSNK1G1,CSNK1G3,DAAM1,PLCB1,PLCH2,PLCL2,PPP3CC,RALA,RALB,RAP1A,RAP2B,SRC,VCAM1
Regulation of Cellular Mechanics by Calpain Protease	2.41	0.0667	0/90 (0%)	6/90 (7%)	0/90 (0%)	84/90 (93%)	ITGB1,RALA,RALB,RAP1A,RAP2B,SRC
Ceramide Signaling	2.39	0.0659	0/91 (0%)	6/91 (7%)	0/91 (0%)	85/91 (93%)	MAPK8,RALA,RALB,RAP1A,RAP2B,SMPD3
RHOA Signaling	2.35	0.0569	0/123 (0%)	7/123 (6%)	0/123 (0%)	116/123 (94%)	ABL2,PI4KA,PIP5K1C,SEPTIN11,SEPTIN6,SEPTIN7,SEPTIN8
TGF-β Signaling	2.28	0.0625	0/96 (0%)	6/96 (6%)	0/96 (0%)	90/96 (94%)	BMPR2,MAPK8,RALA,RALB,RAP1A,RAP2B
ERBB4 Signaling	2.27	0.0735	0/68 (0%)	5/68 (7%)	0/68 (0%)	63/68 (93%)	ERBB4,RALA,RALB,RAP1A,RAP2B
VEGF Signaling	2.23	0.0612	0/98 (0%)	6/98 (6%)	0/98 (0%)	92/98 (94%)	EIF2S1,RALA,RALB,RAP1A,RAP2B,SRC
TCA Cycle II (Eukaryotic)	2.2	0.13	0/23 (0%)	3/23 (13%)	0/23 (0%)	20/23 (87%)	DLD,MDH1,MDH2
Vitamin-C Transport	2.2	0.13	0/23 (0%)	3/23 (13%)	0/23 (0%)	20/23 (87%)	SLC23A2,SLC2A1,SLC2A3
Serotonin Receptor Signaling	2.19	0.0889	0/45 (0%)	4/45 (9%)	0/45 (0%)	41/45 (91%)	ADCY1,ADCY3,ADCY9,HTR2A
ERK5 Signaling	2.11	0.0676	0/74 (0%)	5/74 (7%)	0/74 (0%)	69/74 (93%)	RALA,RALB,RAP1A,RAP2B,SRC
Aldosterone Signaling in Epithelial Cells	2.1	0.0468	0/171 (0%)	8/171 (5%)	0/171 (0%)	163/171 (95%)	HSPA12A,PI4KA,PIP5K1C,PLCB1,PLCH2,PLCL2,SLC12A2,SLC9A1
CDP-diacylglycerol Biosynthesis I	2.1	0.12	0/25 (0%)	3/25 (12%)	0/25 (0%)	22/25 (88%)	AGPAT1,CDS2,LPCAT4
Methionine Degradation I (to Homocysteine)	2.1	0.12	0/25 (0%)	3/25 (12%)	0/25 (0%)	22/25 (88%)	AHCYL1,AHCYL2,PRMT8
Angiopoietin Signaling	2.07	0.0658	0/76 (0%)	5/76 (7%)	0/76 (0%)	71/76 (93%)	PAK6,RALA,RALB,RAP1A,RAP2B
GDNF Family Ligand-Receptor Interactions	2.07	0.0658	0/76 (0%)	5/76 (7%)	0/76 (0%)	71/76 (93%)	MAPK8,RALA,RALB,RAP1A,RAP2B
Sirtuin Signaling Pathway	2.05	0.0382	0/288 (0%)	11/288 (4%)	0/288 (0%)	277/288 (96%)	ATP5F1B,ATP5PB,NAMPT,NDRG1,NDUFA4,NDUFA7,NDUFV1,PCK2,SLC2A1,TUBA8,VDAC2
NF-κB Activation by Viruses	2.02	0.0641	0/78 (0%)	5/78 (6%)	0/78 (0%)	73/78 (94%)	ITGB1,RALA,RALB,RAP1A,RAP2B
Phosphatidylglycerol Biosynthesis II (Non-plastidic)	2.01	0.111	0/27 (0%)	3/27 (11%)	0/27 (0%)	24/27 (89%)	AGPAT1,CDS2,LPCAT4
Cysteine Biosynthesis III (mammalia)	2.01	0.111	0/27 (0%)	3/27 (11%)	0/27 (0%)	24/27 (89%)	AHCYL1,AHCYL2,PRMT8
Dopamine Receptor Signaling	1.97	0.0625	0/80 (0%)	5/80 (6%)	0/80 (0%)	75/80 (94%)	ADCY1,ADCY3,ADCY9,PRKACB,PRKAG2
Regulation of Actin-based Motility by Rho	1.94	0.0531	0/113 (0%)	6/113 (5%)	0/113 (0%)	107/113 (95%)	Cdc42,ITGB1,PAK6,PI4KA,PIP5K1C,RHOB
Senescence Pathway	1.94	0.0369	0/298 (0%)	11/298 (4%)	0/298 (0%)	287/298 (96%)	BMPR2,CACNA1A,CACNA1E,CACNG2,CACNG8,DLD,PPP3CC,RALA,RALB,RAP1A,RAP2B
Triacylglycerol Biosynthesis	1.94	0.0755	0/53 (0%)	4/53 (8%)	0/53 (0%)	49/53 (92%)	AGPAT1,LPCAT4,PLPPR3,PLPPR4
Phototransduction Pathway	1.91	0.0741	0/54 (0%)	4/54 (7%)	0/54 (0%)	50/54 (93%)	GNB1,GNB5,PRKACB,PRKAG2
Amyotrophic Lateral Sclerosis Signaling	1.91	0.0522	0/115 (0%)	6/115 (5%)	0/115 (0%)	109/115 (95%)	CACNA1A,CACNA1E,CACNG2,CACNG8,GRIK3,SLC1A2
LPS-stimulated MAPK Signaling	1.87	0.0588	0/85 (0%)	5/85 (6%)	0/85 (0%)	80/85 (94%)	MAPK8,RALA,RALB,RAP1A,RAP2B
Fc Epsilon RI Signaling	1.86	0.0508	0/118 (0%)	6/118 (5%)	0/118 (0%)	112/118 (95%)	FYN,MAPK8,RALA,RALB,RAP1A,RAP2B
Glucocorticoid Receptor Signaling	1.83	0.0298	0/570 (0%)	17/570 (3%)	0/570 (0%)	553/570 (97%)	ATP5F1B,ATP5PB,KRT80,MAPK8,NDUFA4,NDUFA7,NDUFV1,PCK2,PPP3CC,PRKACB,PRKAG2,RALA,RALB,RAP1A,RAP2B,SRC,VCAM1
NGF Signaling	1.82	0.05	0/120 (0%)	6/120 (5%)	0/120 (0%)	114/120 (95%)	MAPK8,RALA,RALB,RAP1A,RAP2B,SMPD3
Fcγ Receptor-mediated Phagocytosis in Macrophages and Monocytes	1.7	0.0532	0/94 (0%)	5/94 (5%)	0/94 (0%)	89/94 (95%)	ARF6,DGKB,FYN,SRC,YES1
Actin Cytoskeleton Signaling	1.69	0.037	0/243 (0%)	9/243 (4%)	0/243 (0%)	234/243 (96%)	FGF12,ITGB1,PAK6,PIP5K1C,RALA,RALB,RAP1A,RAP2B,SLC9A1
HIF1α Signaling	1.66	0.0388	0/206 (0%)	8/206 (4%)	0/206 (0%)	198/206 (96%)	PPP3CC,RALA,RALB,RAN,RAP1A,RAP2B,SLC2A1,SLC2A3
ERB2-ERBB3 Signaling	1.64	0.0615	0/65 (0%)	4/65 (6%)	0/65 (0%)	61/65 (94%)	RALA,RALB,RAP1A,RAP2B
HGF Signaling	1.64	0.0455	0/132 (0%)	6/132 (5%)	0/132 (0%)	126/132 (95%)	ITGB1,MAPK8,RALA,RALB,RAP1A,RAP2B
Gα12/13 Signaling	1.63	0.0451	0/133 (0%)	6/133 (5%)	0/133 (0%)	127/133 (95%)	MAPK8,RALA,RALB,RAP1A,RAP2B,SRC
mTOR Signaling	1.59	0.0377	0/212 (0%)	8/212 (4%)	0/212 (0%)	204/212 (96%)	Cdc42,PRKAG2,RALA,RALB,RAP1A,RAP2B,RHOB,RPS11
Sumoylation Pathway	1.56	0.049	0/102 (0%)	5/102 (5%)	0/102 (0%)	97/102 (95%)	ARHGDIB,Cdc42,MAPK8,RAN,RHOB
Parkinson's Signaling	1.55	0.125	0/16 (0%)	2/16 (13%)	0/16 (0%)	14/16 (88%)	GPR37,MAPK8
Mouse Embryonic Stem Cell Pluripotency	1.53	0.0481	0/104 (0%)	5/104 (5%)	0/104 (0%)	99/104 (95%)	BMPR2,RALA,RALB,RAP1A,RAP2B
Regulation of eIF4 and p70S6K Signaling	1.51	0.0389	0/180 (0%)	7/180 (4%)	0/180 (0%)	173/180 (96%)	EIF2S1,ITGB1,RALA,RALB,RAP1A,RAP2B,RPS11
TEC Kinase Signaling	1.49	0.0277	0/577 (0%)	16/577 (3%)	0/577 (0%)	561/577 (97%)	Cdc42,FYN,GNAI1,GNAI2,GNAL,GNAZ,GNB1,GNB2,GNB5,ITGB1,MAPK8,PAK6,RHOB,SRC,TNFRSF21,YES1
L-cysteine Degradation III	1.48	0.5	0/2 (0%)	1/2 (50%)	0/2 (0%)	1/2 (50%)	GOT1
Isoleucine Degradation I	1.45	0.111	0/18 (0%)	2/18 (11%)	0/18 (0%)	16/18 (89%)	DLD,TUBA8
Caveolar-mediated Endocytosis Signaling	1.44	0.0533	0/75 (0%)	4/75 (5%)	0/75 (0%)	71/75 (95%)	FLOT1,FYN,ITGB1,SRC
Oxidative Phosphorylation	1.44	0.0455	0/110 (0%)	5/110 (5%)	0/110 (0%)	105/110 (95%)	ATP5F1B,ATP5PB,NDUFA4,NDUFA7,NDUFV1
Glutaryl-CoA Degradation	1.41	0.105	0/19 (0%)	2/19 (11%)	0/19 (0%)	17/19 (89%)	HACD2,TUBA8
Apelin Pancreas Signaling Pathway	1.39	0.0652	0/46 (0%)	3/46 (7%)	0/46 (0%)	43/46 (93%)	MAPK8,PRKACB,PRKAG2
Maturity Onset Diabetes of Young (MODY) Signaling	1.39	0.0513	0/78 (0%)	4/78 (5%)	0/78 (0%)	74/78 (95%)	CACNA1A,CACNA1E,CACNG2,CACNG8
Natural Killer Cell Signaling	1.33	0.0355	0/197 (0%)	7/197 (4%)	0/197 (0%)	190/197 (96%)	FYN,ITGB1,PAK6,RALA,RALB,RAP1A,RAP2B
Valine Degradation I	1.33	0.0952	0/21 (0%)	2/21 (10%)	0/21 (0%)	19/21 (90%)	DLD,TUBA8
Endoplasmic Reticulum Stress Pathway	1.33	0.0952	0/21 (0%)	2/21 (10%)	0/21 (0%)	19/21 (90%)	EIF2S1,MAPK8
JAK/STAT Signaling	1.32	0.0488	0/82 (0%)	4/82 (5%)	0/82 (0%)	78/82 (95%)	RALA,RALB,RAP1A,RAP2B
CLEAR Signaling Pathway	1.31	0.0316	0/285 (0%)	9/285 (3%)	0/285 (0%)	276/285 (97%)	BMPR2,NTRK3,PPP3CC,PRKAG2,RAB7A,RALA,RALB,RAP1A,RAP2B
Glutamate Degradation II	1.31	0.333	0/3 (0%)	1/3 (33%)	0/3 (0%)	2/3 (67%)	GOT1
Aspartate Biosynthesis	1.31	0.333	0/3 (0%)	1/3 (33%)	0/3 (0%)	2/3 (67%)	GOT1
VEGF Family Ligand-Receptor Interactions	1.29	0.0476	0/84 (0%)	4/84 (5%)	0/84 (0%)	80/84 (95%)	RALA,RALB,RAP1A,RAP2B
PEDF Signaling	1.29	0.0476	0/84 (0%)	4/84 (5%)	0/84 (0%)	80/84 (95%)	RALA,RALB,RAP1A,RAP2B
RAR Activation	1.27	0.0343	0/204 (0%)	7/204 (3%)	0/204 (0%)	197/204 (97%)	ADCY1,ADCY3,ADCY9,MAPK8,PRKACB,PRKAG2,SRC
Role of NANOG in Mammalian Embryonic Stem Cell Pluripotency	1.27	0.0407	0/123 (0%)	5/123 (4%)	0/123 (0%)	118/123 (96%)	BMPR2,RALA,RALB,RAP1A,RAP2B
Pyrimidine Deoxyribonucleotides De Novo Biosynthesis I	1.26	0.087	0/23 (0%)	2/23 (9%)	0/23 (0%)	21/23 (91%)	AK1,CMPK1
2-ketoglutarate Dehydrogenase Complex	1.19	0.25	0/4 (0%)	1/4 (25%)	0/4 (0%)	3/4 (75%)	DLD
Branched-chain α-keto acid Dehydrogenase Complex	1.19	0.25	0/4 (0%)	1/4 (25%)	0/4 (0%)	3/4 (75%)	DLD
L-cysteine Degradation I	1.19	0.25	0/4 (0%)	1/4 (25%)	0/4 (0%)	3/4 (75%)	GOT1
Tryptophan Degradation III (Eukaryotic)	1.16	0.0769	0/26 (0%)	2/26 (8%)	0/26 (0%)	24/26 (92%)	HACD2,TUBA8
Gluconeogenesis I	1.13	0.0741	0/27 (0%)	2/27 (7%)	0/27 (0%)	25/27 (93%)	MDH1,MDH2
Death Receptor Signaling	1.12	0.0417	0/96 (0%)	4/96 (4%)	0/96 (0%)	92/96 (96%)	ARHGDIB,LMNA,MAPK8,TNFRSF21
EIF2 Signaling	1.1	0.0312	0/224 (0%)	7/224 (3%)	0/224 (0%)	217/224 (97%)	EIF2S1,RALA,RALB,RAP1A,RAP2B,RPL13A,RPS11
Glutathione Redox Reactions II	1.1	0.2	0/5 (0%)	1/5 (20%)	0/5 (0%)	4/5 (80%)	AIFM1
2-oxobutanoate Degradation I	1.1	0.2	0/5 (0%)	1/5 (20%)	0/5 (0%)	4/5 (80%)	DLD
Citrulline-Nitric Oxide Cycle	1.1	0.2	0/5 (0%)	1/5 (20%)	0/5 (0%)	4/5 (80%)	ASS1
NAD Biosynthesis III	1.1	0.2	0/5 (0%)	1/5 (20%)	0/5 (0%)	4/5 (80%)	NAMPT
NRF2-mediated Oxidative Stress Response	1.03	0.0302	0/232 (0%)	7/232 (3%)	0/232 (0%)	225/232 (97%)	GSTM5,MAPK8,MGST3,RALA,RALB,RAP1A,RAP2B
PXR/RXR Activation	1.03	0.0462	0/65 (0%)	3/65 (5%)	0/65 (0%)	62/65 (95%)	PCK2,PRKACB,PRKAG2
Arginine Biosynthesis IV	1.02	0.167	0/6 (0%)	1/6 (17%)	0/6 (0%)	5/6 (83%)	ASS1
Glycine Cleavage Complex	1.02	0.167	0/6 (0%)	1/6 (17%)	0/6 (0%)	5/6 (83%)	DLD
WNT/Ca+ pathway	1.02	0.0455	0/66 (0%)	3/66 (5%)	0/66 (0%)	63/66 (95%)	PLCB1,PLCH2,PLCL2
Regulation Of The Epithelial Mesenchymal Transition By Growth Factors Pathway	0.996	0.0312	0/192 (0%)	6/192 (3%)	0/192 (0%)	186/192 (97%)	FGF12,MAPK8,RALA,RALB,RAP1A,RAP2B
PPAR Signaling	0.991	0.0374	0/107 (0%)	4/107 (4%)	0/107 (0%)	103/107 (96%)	RALA,RALB,RAP1A,RAP2B
Phospholipases	0.987	0.0441	0/68 (0%)	3/68 (4%)	0/68 (0%)	65/68 (96%)	PLCB1,PLCH2,PLCL2
Acetyl-CoA Biosynthesis I (Pyruvate Dehydrogenase Complex)	0.959	0.143	0/7 (0%)	1/7 (14%)	0/7 (0%)	6/7 (86%)	DLD
Stearate Biosynthesis I (Animals)	0.959	0.0429	0/70 (0%)	3/70 (4%)	0/70 (0%)	67/70 (96%)	DHRS1,LPCAT4,TECR
Human Embryonic Stem Cell Pluripotency	0.936	0.03	0/200 (0%)	6/200 (3%)	0/200 (0%)	194/200 (97%)	BMPR2,NTRK3,RALA,RALB,RAP1A,RAP2B
Glutathione-mediated Detoxification	0.921	0.0556	0/36 (0%)	2/36 (6%)	0/36 (0%)	34/36 (94%)	GSTM5,MGST3
Granzyme A Signaling	0.917	0.0411	0/73 (0%)	3/73 (4%)	0/73 (0%)	70/73 (96%)	NDUFA4,NDUFA7,NDUFV1
Pyrimidine Ribonucleotides Interconversion	0.903	0.0541	0/37 (0%)	2/37 (5%)	0/37 (0%)	35/37 (95%)	AK1,CMPK1
Sphingomyelin Metabolism	0.903	0.125	0/8 (0%)	1/8 (13%)	0/8 (0%)	7/8 (88%)	SMPD3
Complement System	0.903	0.0541	0/37 (0%)	2/37 (5%)	0/37 (0%)	35/37 (95%)	C1QB,C1QC
MSP-RON Signaling In Macrophages Pathway	0.896	0.0345	0/116 (0%)	4/116 (3%)	0/116 (0%)	112/116 (97%)	RALA,RALB,RAP1A,RAP2B
Pyrimidine Ribonucleotides De Novo Biosynthesis	0.848	0.05	0/40 (0%)	2/40 (5%)	0/40 (0%)	38/40 (95%)	AK1,CMPK1
Multiple Sclerosis Signaling Pathway	0.815	0.0276	0/217 (0%)	6/217 (3%)	0/217 (0%)	211/217 (97%)	AIFM1,C1QB,C1QC,SLC4A1,SLC8A1,SLC8A2
G Protein Signaling Mediated by Tubby	0.804	0.0235	0/468 (0%)	11/468 (2%)	0/468 (0%)	457/468 (98%)	GNAI1,GNAI2,GNAL,GNAZ,GNB1,GNB2,GNB5,NAMPT,PLCB1,SSTR3,TUB
Erythropoietin Signaling Pathway	0.788	0.0287	0/174 (0%)	5/174 (3%)	0/174 (0%)	169/174 (97%)	RALA,RALB,RAP1A,RAP2B,SRC
WNT/β-catenin Signaling	0.788	0.0287	0/174 (0%)	5/174 (3%)	0/174 (0%)	169/174 (97%)	BMPR2,CSNK1G1,CSNK1G3,MARK2,SRC
Ephrin A Signaling	0.738	0.0426	0/47 (0%)	2/47 (4%)	0/47 (0%)	45/47 (96%)	EPHA4,FYN
RANK Signaling in Osteoclasts	0.717	0.033	0/91 (0%)	3/91 (3%)	0/91 (0%)	88/91 (97%)	MAPK8,PPP3CC,SRC
MicroRNA Biogenesis Signaling Pathway	0.706	0.0269	0/186 (0%)	5/186 (3%)	0/186 (0%)	181/186 (97%)	RALA,RALB,RAN,RAP1A,RAP2B
MYC Mediated Apoptosis Signaling	0.697	0.04	0/50 (0%)	2/50 (4%)	0/50 (0%)	48/50 (96%)	PRKACB,PRKAG2
Amyloid Processing	0.684	0.0392	0/51 (0%)	2/51 (4%)	0/51 (0%)	49/51 (96%)	PRKACB,PRKAG2
Phenylalanine Degradation IV (Mammalian, via Side Chain)	0.68	0.0714	0/14 (0%)	1/14 (7%)	0/14 (0%)	13/14 (93%)	GOT1
Salvage Pathways of Pyrimidine Ribonucleotides	0.672	0.0312	0/96 (0%)	3/96 (3%)	0/96 (0%)	93/96 (97%)	AK1,CMPK1,MAPK8
Superpathway of Citrulline Metabolism	0.654	0.0667	0/15 (0%)	1/15 (7%)	0/15 (0%)	14/15 (93%)	ASS1
Regulation of the Epithelial-Mesenchymal Transition Pathway	0.652	0.0256	0/195 (0%)	5/195 (3%)	0/195 (0%)	190/195 (97%)	FGF12,RALA,RALB,RAP1A,RAP2B
NAD Signaling Pathway	0.636	0.027	0/148 (0%)	4/148 (3%)	0/148 (0%)	144/148 (97%)	AIFM1,NAMPT,PRKAG2,SLC7A5
Chondroitin Sulfate Degradation (Metazoa)	0.629	0.0625	0/16 (0%)	1/16 (6%)	0/16 (0%)	15/16 (94%)	CEMIP2
Triacylglycerol Degradation	0.625	0.0357	0/56 (0%)	2/56 (4%)	0/56 (0%)	54/56 (96%)	DAGLA,MGLL
EGF Signaling	0.625	0.0357	0/56 (0%)	2/56 (4%)	0/56 (0%)	54/56 (96%)	MAPK8,SRC
RAN Signaling	0.607	0.0588	0/17 (0%)	1/17 (6%)	0/17 (0%)	16/17 (94%)	RAN
Dermatan Sulfate Degradation (Metazoa)	0.607	0.0588	0/17 (0%)	1/17 (6%)	0/17 (0%)	16/17 (94%)	CEMIP2
Aryl Hydrocarbon Receptor Signaling	0.58	0.0255	0/157 (0%)	4/157 (3%)	0/157 (0%)	153/157 (97%)	GSTM5,MAPK8,MGST3,SRC
Agranulocyte Adhesion and Diapedesis	0.57	0.0238	0/210 (0%)	5/210 (2%)	0/210 (0%)	205/210 (98%)	GNAI1,GNAI2,ITGB1,PODXL2,VCAM1
PKCθ Signaling in T Lymphocytes	0.498	0.0198	0/556 (0%)	11/556 (2%)	0/556 (0%)	545/556 (98%)	CACNA1A,CACNA1E,CACNG2,CACNG8,FYN,MAPK8,PPP3CC,RALA,RALB,RAP1A,RAP2B
Apelin Cardiac Fibroblast Signaling Pathway	0.496	0.0435	0/23 (0%)	1/23 (4%)	0/23 (0%)	22/23 (96%)	PRKAG2
Apelin Liver Signaling Pathway	0.452	0.0385	0/26 (0%)	1/26 (4%)	0/26 (0%)	25/26 (96%)	MAPK8
Pregnenolone Biosynthesis	0.44	0.037	0/27 (0%)	1/27 (4%)	0/27 (0%)	26/27 (96%)	CYP46A1
Glutathione Redox Reactions I	0.427	0.0357	0/28 (0%)	1/28 (4%)	0/28 (0%)	27/28 (96%)	MGST3
Histidine Degradation VI	0.427	0.0357	0/28 (0%)	1/28 (4%)	0/28 (0%)	27/28 (96%)	CYP46A1
Granulocyte Adhesion and Diapedesis	0.417	0.0212	0/189 (0%)	4/189 (2%)	0/189 (0%)	185/189 (98%)	GNAI1,GNAI2,ITGB1,VCAM1
Ubiquinol-10 Biosynthesis (Eukaryotic)	0.394	0.0323	0/31 (0%)	1/31 (3%)	0/31 (0%)	30/31 (97%)	CYP46A1
Methylglyoxal Degradation III	0.383	0.0312	0/32 (0%)	1/32 (3%)	0/32 (0%)	31/32 (97%)	DHRS1
Role Of Chondrocytes In Rheumatoid Arthritis Signaling Pathway	0.382	0.0213	0/141 (0%)	3/141 (2%)	0/141 (0%)	138/141 (98%)	ITGB1,PPP3CC,PRKAG2
FGF Signaling	0.379	0.0233	0/86 (0%)	2/86 (2%)	0/86 (0%)	84/86 (98%)	FGF12,MAPK8
4-1BB Signaling in T Lymphocytes	0.363	0.0294	0/34 (0%)	1/34 (3%)	0/34 (0%)	33/34 (97%)	MAPK8
Fatty Acid β-oxidation I	0.354	0.0286	0/35 (0%)	1/35 (3%)	0/35 (0%)	34/35 (97%)	TUBA8
Pyroptosis Signaling Pathway	0.339	0.0215	0/93 (0%)	2/93 (2%)	0/93 (0%)	91/93 (98%)	PRKACB,PRKAG2
p70S6K Signaling	0.306	0.0172	0/580 (0%)	10/580 (2%)	0/580 (0%)	570/580 (98%)	GNAI1,GNAI2,PLCB1,PLCH2,PLCL2,RALA,RALB,RAP1A,RAP2B,SRC
Inhibition of ARE-Mediated mRNA Degradation Pathway	0.305	0.0187	0/160 (0%)	3/160 (2%)	0/160 (0%)	157/160 (98%)	PRKACB,PRKAG2,PSMC1
April Mediated Signaling	0.297	0.0238	0/42 (0%)	1/42 (2%)	0/42 (0%)	41/42 (98%)	MAPK8
Acetone Degradation I (to Methylglyoxal)	0.29	0.0233	0/43 (0%)	1/43 (2%)	0/43 (0%)	42/43 (98%)	DHRS1
MIF Regulation of Innate Immunity	0.283	0.0227	0/44 (0%)	1/44 (2%)	0/44 (0%)	43/44 (98%)	MAPK8
FcγRIIB Signaling in B Lymphocytes	0.282	0.0169	0/532 (0%)	9/532 (2%)	0/532 (0%)	523/532 (98%)	CACNA1A,CACNA1E,CACNG2,CACNG8,MAPK8,RALA,RALB,RAP1A,RAP2B
CTLA4 Signaling in Cytotoxic T Lymphocytes	0.277	0.0168	0/596 (0%)	10/596 (2%)	0/596 (0%)	586/596 (98%)	AP2M1,FYN,ITGB1,MAPK8,RALA,RALB,RAP1A,RAP2B,SRC,YES1
tRNA Splicing	0.27	0.0217	0/46 (0%)	1/46 (2%)	0/46 (0%)	45/46 (98%)	PDE10A
nNOS Signaling in Neurons	0.264	0.0213	0/47 (0%)	1/47 (2%)	0/47 (0%)	46/47 (98%)	PPP3CC
GADD45 Signaling	0.198	0.0167	0/60 (0%)	1/60 (2%)	0/60 (0%)	59/60 (98%)	MAPK8
Pathogen Induced Cytokine Storm Signaling Pathway	0	0.0082	0/366 (0%)	3/366 (1%)	0/366 (0%)	363/366 (99%)	MAPK8,SLC2A1,SLC2A3
Ribonucleotide Reductase Signaling Pathway	0	0.0118	0/170 (0%)	2/170 (1%)	0/170 (0%)	168/170 (99%)	MAPK8,SRC
Chaperone Mediated Autophagy Signaling Pathway	0	0.00312	0/641 (0%)	2/641 (0%)	0/641 (0%)	639/641 (100%)	PPP3CC,PRKAG2
NOD1/2 Signaling Pathway	0	0.00532	0/188 (0%)	1/188 (1%)	0/188 (0%)	187/188 (99%)	MAPK8
LPS/IL-1 Mediated Inhibition of RXR Function	0	0.0121	0/248 (0%)	3/248 (1%)	0/248 (0%)	245/248 (99%)	GSTM5,MAPK8,MGST3
FXR/RXR Activation	0	0.0159	0/126 (0%)	2/126 (2%)	0/126 (0%)	124/126 (98%)	MAPK8,PCK2
TR/RXR Activation	0	0.0119	0/84 (0%)	1/84 (1%)	0/84 (0%)	83/84 (99%)	SLC2A1
Activation of IRF by Cytosolic Pattern Recognition Receptors	0	0.0154	0/65 (0%)	1/65 (2%)	0/65 (0%)	64/65 (98%)	MAPK8
Calcium-induced T Lymphocyte Apoptosis	0	0.00438	0/457 (0%)	2/457 (0%)	0/457 (0%)	455/457 (100%)	ATP2A2,PPP3CC
Lipid Antigen Presentation by CD1	0	0.00482	0/415 (0%)	2/415 (0%)	0/415 (0%)	413/415 (100%)	AP2M1,ARF6
ATM Signaling	0	0.01	0/100 (0%)	1/100 (1%)	0/100 (0%)	99/100 (99%)	MAPK8
Phospholipase C Signaling	0	0.0152	0/1117 (0%)	17/1117 (2%)	0/1117 (0%)	1100/1117 (98%)	ADCY1,ADCY3,ADCY9,Cdc42,FYN,GNB1,GNB2,GNB5,ITGB1,PLCB1,PPP3CC,RALA,RALB,RAP1A,RAP2B,RHOB,SRC
Atherosclerosis Signaling	0	0.00763	0/131 (0%)	1/131 (1%)	0/131 (0%)	130/131 (99%)	VCAM1
Neuroprotective Role of THOP1 in Alzheimer's Disease	0	0.0165	0/121 (0%)	2/121 (2%)	0/121 (0%)	119/121 (98%)	PRKACB,PRKAG2
NUR77 Signaling in T Lymphocytes	0	0.002	0/500 (0%)	1/500 (0%)	0/500 (0%)	499/500 (100%)	PPP3CC
OX40 Signaling Pathway	0	0.00215	0/466 (0%)	1/466 (0%)	0/466 (0%)	465/466 (100%)	MAPK8
PI3K Signaling in B Lymphocytes	0	0.0153	0/590 (0%)	9/590 (2%)	0/590 (0%)	581/590 (98%)	FYN,PLCB1,PLCH2,PLCL2,PPP3CC,RALA,RALB,RAP1A,RAP2B
Pyridoxal 5'-phosphate Salvage Pathway	0	0.0154	0/65 (0%)	1/65 (2%)	0/65 (0%)	64/65 (98%)	MAPK8
Adipogenesis pathway	0	0.00725	0/138 (0%)	1/138 (1%)	0/138 (0%)	137/138 (99%)	BMPR2
HIPPO signaling	0	0.0116	0/86 (0%)	1/86 (1%)	0/86 (0%)	85/86 (99%)	LLGL1
Unfolded protein response	0	0.0111	0/90 (0%)	1/90 (1%)	0/90 (0%)	89/90 (99%)	MAPK8
Toll-like Receptor Signaling	0	0.0128	0/78 (0%)	1/78 (1%)	0/78 (0%)	77/78 (99%)	MAPK8
SAPK/JNK Signaling	0	0.0159	0/502 (0%)	8/502 (2%)	0/502 (0%)	494/502 (98%)	GNB1,GNB2,GNB5,MAPK8,RALA,RALB,RAP1A,RAP2B
Protein Ubiquitination Pathway	0	0.011	0/272 (0%)	3/272 (1%)	0/272 (0%)	269/272 (99%)	HSPA12A,PSMC1,UBE2M
GP6 Signaling Pathway	0	0.00787	0/127 (0%)	1/127 (1%)	0/127 (0%)	126/127 (99%)	FYN
Iron homeostasis signaling pathway	0	0.0147	0/136 (0%)	2/136 (1%)	0/136 (0%)	134/136 (99%)	BMPR2,FLVCR1
Necroptosis Signaling Pathway	0	0.0129	0/155 (0%)	2/155 (1%)	0/155 (0%)	153/155 (99%)	PPP3CC,VDAC2
