## Supplementary material for "Identification of new ciliary signaling pathways in the brain and insights into neurological disorders": Table 5

### Sheet: Sheet0
Categories	Diseases or Functions Annotation	p-Value	Molecules	# Molecules
Neurological Disease, Organismal Injury and Abnormalities	Seizures	4.03e-28	ADAM22,AP3M2,ATP1A2,C1QB,CACNA1A,CNNM2,CNR1,DGKE,GABBR1,GABBR2,GABRA1,GABRA3,GABRA5,GABRB1,GABRB2,GABRG2,GPR162,GRIK3,GRM1,GRM5,HCN1,HCN2,HTR2A,KCNA1,KCNA2,KCNC2,KCNJ6,KCNJ9,KCNQ2,KCNQ3,LGI1,LINGO1,LMCD1,NCAM1,PITPNA,PLCB1,PRRT2,PTP4A1,SCN1A,SCN2B,SCN4B,SCN9A,SLC12A5,SLC1A2,SLC1A3,SLC25A22,SLC2A1,SLC2A3,SLC4A10,SLC4A3,SLC6A1,SLC9A1,STX1B,SV2A,SV2C,TBC1D24,TRIM3,TUBB,VAMP2	59
Neurological Disease, Organismal Injury and Abnormalities	Seizure disorder	1.25e-27	ADAM22,AP3M2,ATP1A2,C1QB,CACNA1A,CNNM2,CNR1,DGKE,FGF12,FYN,GABBR1,GABBR2,GABRA1,GABRA3,GABRA5,GABRB1,GABRB2,GABRG2,GPR162,GRIK3,GRM1,GRM5,HCN1,HCN2,HTR2A,KCNA1,KCNA2,KCNC2,KCNJ6,KCNJ9,KCNQ2,KCNQ3,LGI1,LINGO1,LMCD1,MDH2,NCAM1,NRXN1,PITPNA,PLCB1,PRRT2,PTP4A1,SCN1A,SCN2B,SCN4B,SCN9A,SLC12A5,SLC1A2,SLC1A3,SLC25A22,SLC2A1,SLC2A3,SLC4A10,SLC4A3,SLC6A1,SLC9A1,STX1B,STXBP1,SV2A,SV2C,TBC1D24,TRIM3,TUBB,VA…	64
Neurological Disease	Motor dysfunction or movement disorder	7.11e-27	ADAM22,ADD3,AHCYL1,AK1,ANKH,AQP4,ARHGDIB,ATP1A2,ATP1A3,ATP1B2,ATP2A2,ATP2B1,ATP2B2,ATP8A2,BASP1,CACNA1A,CACNG2,CADM4,Cdc42,CNR1,CNTNAP1,DCC,DGKB,DIRAS2,EPHA4,EPHB2,FGF12,FLOT1,FLVCR1,GABBR1,GABBR2,GABRA1,GABRA3,GABRA5,GABRB1,GABRB2,GABRG2,GAP43,GNAL,GNB1,GNB5,GPM6B,GRM1,GRM2,HCN2,HTR2A,KCNA1,KCNC2,KCND3,KCNH7,KCNJ4,KCNQ2,LINGO1,LMCD1,LMNA,MDH1,MFN2,MPDZ,MSRA,NCAM1,NDRG1,NDUFA7,NTRK3,PDE10A,PITPNA…	97
Neurological Disease	Movement Disorders	3.94e-26	ADAM22,ADD3,AHCYL1,AK1,ANKH,AQP4,ARHGDIB,ATP1A2,ATP1A3,ATP1B2,ATP2A2,ATP2B1,ATP2B2,ATP8A2,BASP1,CACNA1A,CACNG2,CADM4,Cdc42,CNR1,CNTNAP1,DCC,DGKB,DIRAS2,EPHA4,EPHB2,FGF12,FLOT1,FLVCR1,GABBR1,GABBR2,GABRA1,GABRA3,GABRA5,GABRB1,GABRB2,GABRG2,GAP43,GNAL,GNB1,GNB5,GPM6B,GRM1,HCN2,HTR2A,KCNA1,KCNC2,KCND3,KCNH7,KCNJ4,KCNQ2,LINGO1,LMCD1,LMNA,MDH1,MFN2,MPDZ,MSRA,NCAM1,NDRG1,NDUFA7,NTRK3,PDE10A,PITPNA,PLCB…	95
Neurological Disease, Organismal Injury and Abnormalities	Epilepsy	9.25e-22	AP3M2,ATP1A2,C1QB,CACNA1A,FGF12,FYN,GABBR1,GABBR2,GABRA1,GABRA3,GABRA5,GABRB1,GABRB2,GABRG2,HCN1,HTR2A,KCNA1,KCNA2,KCNC2,KCNQ2,KCNQ3,LGI1,LINGO1,LMCD1,MDH2,NRXN1,PLCB1,PRRT2,PTP4A1,SCN1A,SCN2B,SCN4B,SCN9A,SLC12A5,SLC1A2,SLC1A3,SLC25A22,SLC2A1,SLC2A3,SLC6A1,SLC9A1,STX1B,STXBP1,SV2A,SV2C,TBC1D24	46
Hereditary Disorder, Neurological Disease, Organismal Injury and Abnormalities	Autosomal dominant epilepsy	1.25e-21	CACNA1A,FGF12,GABRA1,GABRB1,GABRG2,HCN1,KCNA2,KCNQ2,KCNQ3,LGI1,PRRT2,SCN1A,SCN9A,SLC12A5,SLC1A2,SLC2A1,SLC6A1,STX1B,STXBP1,TBC1D24	20
Nervous System Development and Function, Neurological Disease	Abnormal morphology of nervous system	5.44e-21	AATK,ABL2,ADAM22,ADCY1,ADCY3,AP3M2,ATP1A2,ATP1B2,ATP2B2,ATP8A2,BRINP1,CACNA1A,CACNG8,CADPS2,CD200,CD47,CNR1,CNTNAP1,DAGLA,DCC,EFNB1,EPHA4,EPHB2,EPHB3,ERBB4,FYN,GABBR1,GABRA1,GAP43,GPM6B,GPR37,GPR37L1,GRM5,ITGB1,KCNA1,KCND2,KIFAP3,LGI1,LLGL1,LMNA,LRRTM1,LRRTM4,Marcks,MARCKSL1,MLC1,NCAM1,NCAM2,Nptn,NTRK3,NUMB,PAK6,PITPNA,PLCB1,PRKACB,PRMT8,PTPRA,ROBO1,ROBO2,SCN1A,SLC12A2,SLC12A5,SLC1A2,SLC1A3,SLC4A…	72
Neurological Disease, Organismal Injury and Abnormalities	Encephalopathy with early-onset epilepsy	3e-20	CACNA1A,FGF12,GABBR2,GABRA1,GABRA3,GABRA5,GABRB1,GABRB2,GABRG2,HCN1,HTR2A,KCNA2,KCNQ2,KCNQ3,MDH2,PLCB1,SCN1A,SCN9A,SLC12A5,SLC1A2,SLC25A22,STXBP1,TBC1D24	23
Neurological Disease, Psychological Disorders	Schizophrenia	5.66e-20	ATP1A1,ATP1A2,ATP1A3,ATP2B2,CACNA1A,CACNG2,CADPS2,CNNM2,CNR1,CNTNAP1,ERBB4,GABRA1,GABRA3,GABRA5,GABRB1,GABRB2,GABRG2,GAP43,GNAI1,GOT1,GPR37,GRIK3,GRM1,GRM5,HTR2A,MDH1,MLC1,MPDZ,NCAM1,NDUFV1,NRXN1,PCDH8,PLCL2,PPP3CC,PRKAG2,RGS7,ROBO1,SCN1A,SCN2B,SCN4B,SCN9A,SLC12A2,SLC12A5,SLC1A1,SLC1A2,SLC1A3,SLC6A1,SNAP25,SV2A,SYT3,SYT7	51
Hereditary Disorder, Neurological Disease, Organismal Injury and Abnormalities	Familial epilepsy	1e-19	ATP1A2,CACNA1A,FGF12,GABRA1,GABRB1,GABRG2,HCN1,KCNA2,KCNQ2,KCNQ3,LGI1,MDH2,NRXN1,PLCB1,PRRT2,SCN1A,SCN9A,SLC12A5,SLC1A2,SLC25A22,SLC2A1,SLC6A1,SLC9A1,STX1B,STXBP1,TBC1D24	26
Neurological Disease, Organismal Injury and Abnormalities	Epileptic encephalopathy	1.82e-19	CACNA1A,FGF12,GABBR1,GABBR2,GABRA1,GABRA3,GABRA5,GABRB1,GABRG2,HCN1,HTR2A,KCNA2,KCNQ2,MDH2,PLCB1,SCN1A,SCN9A,SLC12A5,SLC1A2,SLC25A22,STXBP1,SV2A,TBC1D24	23
Neurological Disease, Organismal Injury and Abnormalities	Infantile or early childhood epileptic encephalopathy	4.44e-19	CACNA1A,FGF12,GABBR2,GABRA1,GABRA3,GABRA5,GABRB1,GABRB2,GABRG2,HCN1,HTR2A,KCNA2,KCNQ2,MDH2,PLCB1,SCN1A,SCN9A,SLC12A5,SLC1A2,SLC25A22,STXBP1,TBC1D24	22
Developmental Disorder, Hereditary Disorder, Neurological Disease, Organismal Injury and Abnormalities	Ohtahara syndrome	4.94e-18	CACNA1A,FGF12,GABBR2,GABRA1,GABRA3,GABRA5,GABRB1,GABRG2,HCN1,HTR2A,KCNA2,KCNQ2,MDH2,PLCB1,SCN1A,SCN9A,SLC12A5,SLC1A2,SLC25A22,STXBP1,TBC1D24	21
Neurological Disease, Organismal Injury and Abnormalities	Tonic-clonic epilepsy	9.85e-18	CACNA1A,FGF12,GABBR2,GABRA1,GABRA3,GABRA5,GABRB1,GABRG2,HCN1,HTR2A,KCNA2,KCNQ2,MDH2,PLCB1,SCN1A,SCN9A,SLC12A5,SLC1A2,SLC25A22,STXBP1,SV2A,TBC1D24	22
Developmental Disorder, Neurological Disease, Organismal Injury and Abnormalities	Developmental epilepsy	1.22e-17	CACNA1A,FGF12,GABBR1,GABBR2,GABRA1,GABRA3,GABRA5,GABRB1,GABRB2,GABRG2,HCN1,HTR2A,KCNA2,KCNQ2,MDH2,PLCB1,SCN1A,SCN9A,SLC12A5,SLC1A2,SLC25A22,STXBP1,TBC1D24	23
Neurological Disease, Skeletal and Muscular Disorders	Neuromuscular disease	1.24e-17	AHCYL1,AK1,ALG2,AQP4,ARHGDIB,ATP2A2,ATP2B1,ATP2B2,BASP1,BRINP1,BSG,CACNA1A,CD47,Cdc42,CNR1,DGKB,DIRAS2,EPHA4,EPHB2,FGF12,FLOT1,GABBR1,GABBR2,GABRA1,GABRA3,GABRA5,GABRB1,GABRB2,GABRG2,GAP43,GNAL,GNB1,GNB5,GPM6B,HTR2A,KCNA1,KCNA2,KCNA6,KCNC2,KCND2,KCND3,KCNH7,KCNJ4,KCNQ2,KIT,LMCD1,MDH1,MFN2,MPDZ,NDRG1,NDUFA7,PDE10A,PLCB1,PPP3CC,PSMC1,RAN,RPL13A,SCN1A,SCN2B,SCN4B,SCN9A,SEPT6,SLC12A5,SLC1A1,SLC1A2,SL…	70
Hereditary Disorder, Neurological Disease, Organismal Injury and Abnormalities	Autosomal dominant encephalopathy	4.04e-17	ATP1A3,CACNA1A,ERBB4,FGF12,GABRA1,GABRB1,GABRG2,GNB1,HCN1,KCNA1,KCNA2,KCND3,KCNQ2,KCNQ3,LGI1,PDE10A,PRRT2,SCN1A,SCN2B,SCN4B,SCN9A,SLC12A5,SLC1A1,SLC1A2,SLC1A3,SLC2A1,SLC6A1,STX1B,STXBP1,TBC1D24	30
Neurological Disease, Organismal Injury and Abnormalities, Psychological Disorders	Disorder of basal ganglia	1.1e-15	AHCYL1,AK1,AQP4,ARHGDIB,ATP1A3,ATP2A2,ATP2B1,ATP2B2,BASP1,Cdc42,CNR1,DGKB,DIRAS2,EPHA4,EPHB2,FGF12,FLOT1,GABRA1,GABRA3,GABRA5,GABRB1,GABRB2,GABRG2,GAP43,GNAL,GNB1,GNB5,HTR2A,KCNA1,KCNH7,KCNJ4,KCNQ2,LMCD1,MDH1,MFN2,MPDZ,NDRG1,NDUFA7,PDE10A,PLCB1,PRRT2,PSMC1,RAN,RPL13A,SCN1A,SCN2B,SCN4B,SCN9A,SEPT6,SLC1A1,SLC1A2,SLC1A3,SLC2A1,SNAP25,SV2A,TUBA8,TUBB2A,TUBB2B,TUBB4A,TUBB4B,VAMP2	61
Nervous System Development and Function, Neurological Disease, Organ Morphology, Organismal Development, Organismal Injury and Abnormalities	Abnormal morphology of brain	5.82e-15	ABL2,ADCY1,ADCY3,AP3M2,ATP1A2,ATP1B2,ATP2B2,BRINP1,CACNA1A,CACNG8,CADPS2,DCC,EFNB1,EPHA4,EPHB2,EPHB3,ERBB4,FYN,GAP43,GPM6B,GPR37,GPR37L1,KCNA1,KIFAP3,LGI1,LLGL1,LRRTM1,LRRTM4,Marcks,MARCKSL1,MLC1,NCAM1,NCAM2,PITPNA,PTPRA,ROBO1,ROBO2,SCN1A,SLC1A2,SLC1A3,SLC4A10,SMPD3,SNAP25,YES1	44
Cell Morphology, Nervous System Development and Function, Neurological Disease, Tissue Morphology	Abnormal morphology of neurons	6.91e-15	AATK,ABL2,ADAM22,AP3M2,ATP2B2,BRINP1,CACNA1A,CACNG8,CADPS2,CD47,CNTNAP1,EFNB1,EPHB2,EPHB3,FYN,GABBR1,GABRA1,GAP43,GPM6B,GRM5,ITGB1,KCND2,LGI1,LMNA,LRRTM1,NCAM1,Nptn,NTRK3,PAK6,PITPNA,PLCB1,PRMT8,PTPRA,ROBO1,ROBO2,SCN1A,SLC12A2,SLC12A5,SLC1A2,SLC1A3,SLC4A3,STX1A,STX1B,VANGL2,ZDHHC8	45
Neurological Disease	Progressive neurological disorder	1.49e-14	AQP4,ARHGDIB,BRINP1,BSG,CACNA1A,CD47,CNR1,DPP6,ERBB4,FLOT1,GABBR1,GABBR2,GABRA1,GABRA3,GABRA5,GABRB1,GABRB2,GABRG2,GAP43,GNAL,HTR2A,KCNA1,KCNA2,KCNA6,KCNC2,KCND2,KCND3,KCNH7,KIT,MDH1,NRXN1,PSMC1,RAN,RHOB,RPL13A,SCN1A,SCN2B,SCN4B,SCN9A,SLC1A1,SLC1A2,SLC1A3,SLC2A1,SNAP25,SV2A,TBC1D24,TUBA8,TUBB2A,TUBB2B,TUBB4A,TUBB4B,VAMP2	52
Nervous System Development and Function, Neurological Disease	Abnormal morphology of central nervous system	4.58e-14	ABL2,ADCY1,ADCY3,AP3M2,ATP1A2,ATP1B2,ATP2B2,BRINP1,CACNA1A,CACNG8,CADPS2,DCC,EFNB1,EPHA4,EPHB2,EPHB3,ERBB4,FYN,GAP43,GPM6B,GPR37,GPR37L1,KCNA1,KIFAP3,LGI1,LLGL1,LRRTM1,LRRTM4,Marcks,MARCKSL1,MLC1,NCAM1,NCAM2,PITPNA,PTPRA,ROBO1,ROBO2,SCN1A,SLC1A2,SLC1A3,SLC4A10,SLC4A3,SMPD3,SNAP25,YES1	45
Neurological Disease, Organismal Injury and Abnormalities	Tonic-clonic seizure	4.97e-14	ATP1A2,CACNA1A,DGKE,GABBR1,GABBR2,GABRA1,GABRA3,GABRA5,GABRB1,GABRB2,GABRG2,KCNA1,KCNC2,KCNJ6,LGI1,SCN1A,SV2A	17
Neurological Disease, Organismal Injury and Abnormalities	Generalized seizures	5.01e-14	ATP1A2,CACNA1A,DGKE,GABBR1,GABBR2,GABRA1,GABRA3,GABRA5,GABRB1,GABRB2,GABRG2,KCNA1,KCNA2,KCNC2,KCNJ6,LGI1,SCN1A,SV2A	18
Developmental Disorder, Hereditary Disorder, Neurological Disease, Organismal Injury and Abnormalities	Autosomal dominant early infantile epileptic encephalopathy	1.05e-13	CACNA1A,FGF12,GABRA1,GABRB1,HCN1,KCNA2,KCNQ2,SCN1A,SCN9A,SLC1A2,STXBP1	11
Neurological Disease	Cognitive impairment	1.98e-13	ADCY1,AQP4,ATP1A1,ATP1A2,ATP1A3,ATP8A2,CACNG2,CNNM2,CNR1,CXADR,DCC,DLD,DPP6,GABBR1,GABBR2,GABRA1,GABRA3,GABRA5,GABRB1,GABRB2,GABRG2,GNB1,GNB5,GRM5,HTR2A,KCNJ6,KCNQ2,KIRREL3,SCN1A,SCN2B,SCN4B,SCN9A,SLC1A1,SLC1A2,SLC1A3,SLC2A1,SNAP25,STXBP1,TBC1D24,TECR,TUBB,TUBB2A,VAMP2	43
Neurological Disease	Neurological signs	2.11e-13	ADCY1,AHCYL1,AK1,AQP4,ATP2A2,ATP2B1,ATP2B2,BASP1,CACNA1A,Cdc42,CNR1,DGKB,DIRAS2,EPHA4,EPHB2,FGF12,GABRA1,GABRA3,GABRA5,GABRB1,GABRB2,GABRG2,GNAL,GNB1,GNB5,HTR2A,KCNA1,KCNJ4,KCNQ2,LMCD1,MFN2,MPDZ,NDRG1,NDUFA7,NTRK3,PDE10A,PLCB1,PRRT2,SCN1A,SCN2B,SCN4B,SCN9A,SEPT6,SLC12A2,SLC1A1,SLC1A2,SLC1A3,SLC25A22,SLC2A1,SNAP25,SV2A,VAMP2	52
Neurological Disease	Dyskinesia	2.19e-13	AHCYL1,AK1,AQP4,ATP2A2,ATP2B1,ATP2B2,BASP1,CACNA1A,Cdc42,CNR1,DGKB,DIRAS2,EPHA4,EPHB2,FGF12,GABRA1,GABRA3,GABRA5,GABRB1,GABRB2,GABRG2,GNAL,GNB1,GNB5,HTR2A,KCNA1,KCNJ4,KCNQ2,LMCD1,MFN2,MPDZ,NDRG1,NDUFA7,PDE10A,PLCB1,PRRT2,SCN1A,SCN2B,SCN4B,SCN9A,SEPT6,SLC1A1,SLC1A2,SLC1A3,SLC25A22,SLC2A1,SNAP25,SV2A,VAMP2	49
Neurological Disease	Early-onset neurological disorder	2.72e-13	ADCY1,CACNA1A,FGF12,GABBR2,GABRA1,GABRA3,GABRA5,GABRB1,GABRB2,GABRG2,HCN1,HTR2A,KCNA2,KCNQ2,KCNQ3,MDH2,Nptn,PLCB1,SCN1A,SCN9A,SLC12A5,SLC1A2,SLC25A22,STXBP1,TBC1D24	25
Neurological Disease, Organismal Injury and Abnormalities	Partial seizure	4.04e-13	CACNA1A,GABBR1,GABRA1,GABRA3,GABRA5,GABRB1,GABRB2,GABRG2,KCNQ2,KCNQ3,SCN1A,SCN2B,SCN4B,SCN9A,SLC6A1,SV2A	16
Neurological Disease, Organismal Injury and Abnormalities, Psychological Disorders	Tauopathy	1.08e-12	ADGRL1,ALG2,ATP1A1,ATP1A2,ATP1A3,ATP5PB,CADPS2,CNR1,CXADR,CYP46A1,EIF2S1,EPHA4,GABBR2,GABRA1,GABRA3,GABRA5,GABRB1,GABRB2,GABRG2,GAP43,HTR2A,KCNH7,KIT,MAPK8,MFN2,NAV3,NRXN1,NTRK3,PLPPR4,PRKACB,RAN,SCN1A,SCN2B,SCN4B,SCN9A,SLC1A1,SLC1A2,SLC1A3,SLC2A1,SLC2A3,STXBP1,SV2A,TMEM2,TUBA8,TUBB,TUBB2A,TUBB4A,TUBB4B	48
Neurological Disease, Organismal Injury and Abnormalities	Generalized epilepsy	1.71e-12	ATP1A2,GABRA1,GABRA3,GABRA5,GABRB1,GABRB2,GABRG2,HTR2A,SCN1A,SCN9A,SLC12A5,SLC2A1,SLC6A1,STX1B,SV2A	15
Neurological Disease, Organismal Injury and Abnormalities	Epileptic seizure	2.1e-12	AP3M2,C1QB,GABBR1,GABRA1,GABRA3,GABRA5,GABRB1,GABRB2,GABRG2,HTR2A,KCNC2,LINGO1,LMCD1,PTP4A1,SCN1A,SCN9A,SLC12A5,SLC1A2,SLC25A22,SLC2A3,SLC6A1,SLC9A1,SV2A,SV2C,TBC1D24	25
Neurological Disease	Progressive motor neuropathy	2.61e-12	AQP4,ARHGDIB,BRINP1,BSG,CD47,CNR1,DPP6,ERBB4,FLOT1,GABBR1,GABBR2,GABRA1,GABRA3,GABRA5,GABRB1,GABRB2,GABRG2,GAP43,HTR2A,KCNA1,KCNA2,KCNA6,KCNC2,KCND2,KCND3,KCNH7,KIT,MDH1,NRXN1,PSMC1,RAN,RHOB,RPL13A,SCN1A,SCN2B,SCN4B,SCN9A,SLC1A1,SLC1A2,SLC1A3,SNAP25,SV2A,TUBB2B,VAMP2	44
Hereditary Disorder, Neurological Disease, Organismal Injury and Abnormalities, Psychological Disorders, Skeletal and Muscular Disorders	Huntington's Disease	8.27e-12	AHCYL1,AK1,AQP4,ATP2A2,ATP2B1,ATP2B2,BASP1,Cdc42,CNR1,DGKB,DIRAS2,EPHA4,EPHB2,FGF12,GABRA1,GABRA3,GABRA5,GABRB1,GABRB2,GABRG2,GNAL,GNB1,GNB5,HTR2A,KCNA1,KCNJ4,KCNQ2,LMCD1,MFN2,MPDZ,NDRG1,NDUFA7,PDE10A,PLCB1,SCN1A,SCN2B,SCN4B,SCN9A,SEPT6,SLC1A1,SLC1A2,SLC1A3,SNAP25,VAMP2	44
Developmental Disorder, Neurological Disease	Mental retardation	1.29e-11	AQP4,ATP8A2,CACNG2,CNNM2,DCC,DLD,DPP6,GABBR1,GABBR2,GABRA1,GABRA3,GABRA5,GABRB1,GABRB2,GABRG2,GNB1,GNB5,HTR2A,KCNJ6,KCNQ2,KIRREL3,SCN1A,SCN2B,SCN4B,SCN9A,SLC1A1,SLC1A2,SLC1A3,SLC2A1,SNAP25,STXBP1,TBC1D24,TECR,TUBB,TUBB2A	35
Neurological Disease	Ataxia	2.33e-11	ADAM22,ATP1A3,ATP2B2,ATP8A2,CACNA1A,CACNG2,CNTNAP1,FLVCR1,GABBR1,GABRA1,GNB1,GPM6B,GRM1,HCN2,KCNA1,KCND3,NCAM1,PITPNA,SCN1A,SCN2B,SCN4B,SCN9A,SLC12A2,SLC1A1,SLC1A2,SLC1A3,SLC6A1,SLC9A1	28
Neurological Disease, Organismal Injury and Abnormalities	Childhood encephalopathy	5.05e-11	ATP1A2,GABRA1,GABRA3,GABRA5,GABRB1,GABRB2,GABRG2,HTR2A,KCNQ2,SCN1A,SCN9A,TBC1D24,TUBA8,TUBB2A,TUBB4A,TUBB4B	16
Neurological Disease, Organismal Injury and Abnormalities	Localization-related epilepsy	6.28e-11	CACNA1A,GABRA1,GABRA3,GABRA5,GABRB1,GABRB2,GABRG2,KCNQ2,LGI1,NRXN1,SCN1A,SCN2B,SCN4B,SCN9A,SV2A	15
Neurological Disease, Organismal Injury and Abnormalities	Abnormality of cerebral cortex	7.18e-11	ABL2,ADCY1,AP3M2,AQP4,ATP2B2,BRINP1,CACNG8,CNR1,EPHA4,FAIM2,FYN,GAP43,GPR37,KCNA1,KCNQ2,LLGL1,LRRTM1,LRRTM4,Marcks,MARCKSL1,NCAM1,PTPRA,SLC1A2,SNAP25,VAMP2,YES1	26
Cell Morphology, Nervous System Development and Function, Neurological Disease, Tissue Morphology	Abnormal morphology of neurites	9.67e-11	AATK,CACNA1A,CADPS2,CD47,CNTNAP1,EFNB1,EPHB2,EPHB3,GABBR1,GAP43,GPM6B,LGI1,LMNA,NCAM1,PAK6,PRMT8,ROBO1,ROBO2,SCN1A,ZDHHC8	20
Neurological Disease, Organismal Injury and Abnormalities	Complex partial seizure	1.35e-10	CACNA1A,GABRA1,GABRA3,GABRA5,GABRB1,GABRB2,GABRG2,SCN1A,SCN2B,SCN4B,SCN9A	11
Hereditary Disorder, Neurological Disease, Ophthalmic Disease, Organismal Injury and Abnormalities, Psychological Disorders, Skeletal and Muscular Disorders	Progressive supranuclear palsy	3.04e-10	SCN1A,SCN2B,SCN4B,SCN9A,SLC1A1,SLC1A2,SLC1A3,TUBA8,TUBB2A,TUBB4A,TUBB4B	11
Hereditary Disorder, Neurological Disease, Organismal Injury and Abnormalities	Idiopathic generalized epilepsy	3.93e-10	ATP1A2,GABRA1,GABRA3,GABRA5,GABRG2,HTR2A,SCN1A,SCN9A,SLC12A5,SLC2A1,SLC6A1	11
Neurological Disease	Convulsion	6.72e-10	ATP1A2,GABRA1,GABRA3,GABRA5,GABRB1,GABRB2,GABRG2,KCNQ2,KCNQ3,PRRT2	10
Neurological Disease, Organismal Injury and Abnormalities, Psychological Disorders	Cerebral degeneration	7.49e-10	DPP6,ERBB4,GABRA1,GABRA3,GABRA5,GABRB1,GABRB2,GABRG2,HTR2A,KCNH7,KIT,NRXN1,RHOB,SCN1A,SCN2B,SCN4B,SCN9A,SLC1A1,SLC1A2,SLC1A3,TUBA8,TUBB2A,TUBB4A,TUBB4B,VAMP2	25
Hereditary Disorder, Neurological Disease, Organismal Injury and Abnormalities, Psychological Disorders	Schizoaffective disorder	8.44e-10	ATP1A1,ATP1A2,ATP1A3,GABRA1,GABRA3,GABRA5,GABRB1,GABRB2,GABRG2,GRM5,HTR2A,RGS12,SCN1A,SCN2B,SCN4B,SCN9A	16
Hereditary Disorder, Neurological Disease, Organismal Injury and Abnormalities	Familial generalized epilepsy	8.64e-10	GABRG2,SCN1A,SCN9A,SLC12A5,SLC2A1,SLC6A1,STX1B	7
Nervous System Development and Function, Neurological Disease, Organ Morphology, Organismal Development, Organismal Injury and Abnormalities	Abnormal morphology of cerebral cortex	1.06e-09	ABL2,ADCY1,AP3M2,ATP2B2,BRINP1,CACNG8,EPHA4,FYN,GAP43,GPR37,KCNA1,LLGL1,LRRTM1,LRRTM4,Marcks,MARCKSL1,NCAM1,PTPRA,SLC1A2,SNAP25,YES1	21
Neurological Disease	Myoclonus	1.53e-09	GABRA1,GABRA3,GABRA5,GABRB1,GABRB2,GABRG2,HTR2A,KCNA1,KCNC2,SCN1A,SCN2B,SCN4B,SCN9A,SLC25A22,SLC6A1,SV2A,TBC1D24	17
Developmental Disorder, Hereditary Disorder, Neurological Disease, Organismal Injury and Abnormalities	Fragile X syndrome	1.56e-09	GABBR1,GABBR2,HTR2A,SCN1A,SCN2B,SCN4B,SCN9A,SLC1A1,SLC1A2,SLC1A3	10
Metabolic Disease, Neurological Disease, Organismal Injury and Abnormalities, Psychological Disorders	Alzheimer disease	1.85e-09	ADGRL1,ALG2,ATP1A1,ATP1A2,ATP1A3,ATP5PB,CADPS2,CNR1,CXADR,CYP46A1,EIF2S1,EPHA4,GABBR2,GABRA1,GABRA3,GABRA5,GABRB1,GABRB2,GABRG2,GAP43,HTR2A,KCNH7,KIT,MAPK8,MFN2,NAV3,NRXN1,NTRK3,PLPPR4,PRKACB,RAN,SCN1A,SLC1A2,SLC1A3,SLC2A1,SLC2A3,STXBP1,SV2A,TMEM2,TUBA8,TUBB	41
Neurological Disease, Organismal Injury and Abnormalities	Myoclonic seizure	1.95e-09	GABRA1,GABRA3,GABRA5,GABRB1,GABRB2,GABRG2,HTR2A,SCN1A,SCN9A,SLC25A22,SLC6A1,SV2A,TBC1D24	13
Neurological Disease, Organismal Injury and Abnormalities	Childhood epilepsy	2.22e-09	ATP1A2,GABRA1,GABRA3,GABRA5,GABRB1,GABRB2,GABRG2,HTR2A,KCNQ2,SCN1A,SCN9A,TBC1D24	12
Neurological Disease, Organismal Injury and Abnormalities, Psychological Disorders	Dementia	2.44e-09	ADGRL1,ALG2,ATP1A1,ATP1A2,ATP1A3,ATP5PB,CACNA1A,CADPS2,CNR1,CXADR,CYP46A1,EIF2S1,EPHA4,GABBR2,GABRA1,GABRA3,GABRA5,GABRB1,GABRB2,GABRG2,GAP43,GRM5,HTR2A,KCNH7,KIT,MAPK8,MFN2,NAV3,NRXN1,NTRK3,PLPPR4,PRKACB,RAN,SCN1A,SLC1A2,SLC1A3,SLC2A1,SLC2A3,STXBP1,SV2A,TMEM2,TUBA8,TUBB	43
Inflammatory Disease, Neurological Disease	Inflammatory demyelinating disease	4.86e-09	AQP4,BRINP1,BSG,CD47,CNR1,GABBR1,GABBR2,GABRA1,GABRA3,GABRA5,GABRB1,GABRB2,GABRG2,KCNA1,KCNA2,KCNA6,KCNC2,KCND2,KCND3,KCNH7,KIT,SNAP25,SV2A	23
Connective Tissue Disorders, Inflammatory Disease, Inflammatory Response, Neurological Disease, Organismal Injury and Abnormalities, Skeletal and Muscular Disorders	Cervical spondylotic myelopathy	8.04e-09	CACNA1A,SCN1A,SCN2B,SCN4B,SCN9A,SLC1A1,SLC1A2,SLC1A3	8
Neurological Disease, Organismal Injury and Abnormalities	Neuropathic pain	8.51e-09	CACNA1A,CNR1,GABRA1,GABRA3,GABRA5,GABRB1,GABRB2,GABRG2,HTR2A,SCN1A,SCN9A,SNAP25	12
Neurological Disease	Paresis	8.51e-09	SCN1A,SCN2B,SCN4B,SCN9A,SLC1A1,SLC1A2,SLC1A3,SNAP25,TUBA8,TUBB2A,TUBB4A,TUBB4B	12
Neurological Disease, Psychological Disorders	Relapsed schizophrenia	1.06e-08	ATP1A1,ATP1A2,ATP1A3,GABRA1,GABRA3,GABRA5,GABRB1,GABRB2,GABRG2,HTR2A	10
Inflammatory Disease, Neurological Disease, Skeletal and Muscular Disorders	Multiple Sclerosis	1.85e-08	BRINP1,BSG,CD47,CNR1,GABBR1,GABBR2,GABRA1,GABRA3,GABRA5,GABRB1,GABRB2,GABRG2,KCNA1,KCNA2,KCNA6,KCNC2,KCND2,KCND3,KCNH7,KIT,SNAP25,SV2A	22
Neurological Disease, Organismal Injury and Abnormalities	Encephalopathy with late-onset epilepsy	1.95e-08	GABBR1,GABRA1,GABRA3,GABRA5,GABRB1,GABRB2,GABRG2,HTR2A,KCNQ2,SCN1A,SLC6A1	11
Neurological Disease, Organismal Injury and Abnormalities	Absence seizure	2.24e-08	CACNA1A,GABBR1,GABRA1,GABRA3,GABRA5,GABRB1,GABRB2,GABRG2,HCN2	9
Neurological Disease, Psychological Disorders	Major depression	2.93e-08	AQP4,ATP1A3,GABRA1,GABRA3,GABRA5,GABRB1,GABRB2,GABRG2,GRM5,HGS,HTR2A,NCAM1,PDE10A,SCN1A,SCN2B,SCN4B,SCN9A,SLC1A1,SLC1A2,SLC1A3,STX1A	21
Neurological Disease, Organismal Injury and Abnormalities, Psychological Disorders	Alcohol withdrawal syndrome	3e-08	GABBR1,GABBR2,GABRA1,GABRA3,GABRA5,GABRB1,GABRB2,GABRG2	8
Cardiovascular Disease, Neurological Disease, Organismal Injury and Abnormalities	Cerebrovascular dysfunction	3.1e-08	AQP4,ATP1A1,ATP1A2,ATP1A3,CNR1,GABRA1,GABRA3,GABRA5,GABRB1,GABRB2,GABRG2,HTR2A,KCNH7,PDE10A,SCN1A,SCN9A,SLC1A2,SNAP25,SV2A,TUBA8,TUBB2A,TUBB4A,TUBB4B,VCAM1	24
Hereditary Disorder, Neurological Disease, Organismal Injury and Abnormalities	Tourette syndrome	3.18e-08	CNR1,GABRA1,HTR2A,SCN1A,SCN2B,SCN4B,SCN9A,SLC1A1,SLC1A2,SLC1A3,SV2A	11
Inflammatory Disease, Neurological Disease, Skeletal and Muscular Disorders	Primary progressive multiple sclerosis	3.5e-08	KCNA1,KCNA2,KCNA6,KCNC2,KCND2,KCND3,KIT	7
Neurological Disease, Organismal Injury and Abnormalities, Psychological Disorders	Amyotrophic lateral sclerosis	5.1e-08	DPP6,ERBB4,GABRA1,GABRA3,GABRA5,GABRB1,GABRB2,GABRG2,HTR2A,KCNH7,KIT,NRXN1,RHOB,SCN1A,SCN2B,SCN4B,SCN9A,SLC1A1,SLC1A2,SLC1A3,VAMP2	21
Hereditary Disorder, Neurological Disease, Organismal Injury and Abnormalities	Spinocerebellar ataxia type 2	5.18e-08	SCN1A,SCN2B,SCN4B,SCN9A,SLC1A1,SLC1A2,SLC1A3	7
Neurological Disease	Tremor	6.74e-08	ATP1B2,CACNA1A,CNTNAP1,GABRA1,GABRB1,GPM6B,GRM1,HCN2,KCNA1,LINGO1,PITPNA,PPP3CC,SCN1A,SLC6A1,SNAP25,TENM4	16
Neurological Disease, Organismal Injury and Abnormalities	Damage of brain	6.84e-08	AQP4,CD47,CNR1,FAIM2,GABRA1,GABRA3,GABRA5,GABRB1,GABRB2,GABRG2,KCNH7,KCNQ2,SCN1A,SLC1A2,SLC1A3,SNAP25,SV2A,VAMP2	18
Hereditary Disorder, Neurological Disease, Organismal Injury and Abnormalities	Familial ataxia	7.33e-08	ATP1A3,ATP8A2,CACNA1A,FLVCR1,GNB1,GRM1,KCNA1,KCND3,SCN1A,SCN2B,SCN4B,SCN9A,SLC1A1,SLC1A2,SLC1A3,SLC9A1	16
Neurological Disease	Dystonia	9.08e-08	ATP1A3,CACNA1A,GNAL,SCN1A,SCN2B,SCN4B,SCN9A,SLC2A1,SNAP25,TUBB4A,VAMP2	11
Neurological Disease, Skeletal and Muscular Disorders	Muscle spasm	9.11e-08	CACNA1A,GABRA1,GABRA3,GABRA5,GABRB1,GABRB2,GABRG2,GPM6B	8
Neurological Disease, Psychological Disorders	Primary insomnia	1.06e-07	GABRA1,GABRA3,GABRA5,GABRB1,GABRB2,GABRG2,HTR2A	7
Cell Morphology, Nervous System Development and Function, Neurological Disease, Tissue Morphology	Abnormal morphology of axons	1.07e-07	AATK,CACNA1A,CD47,CNTNAP1,EFNB1,EPHB2,EPHB3,GABBR1,GAP43,GPM6B,LGI1,LMNA,NCAM1	13
Inflammatory Disease, Neurological Disease, Skeletal and Muscular Disorders	Secondary progressive multiple sclerosis	1.47e-07	KCNA1,KCNA2,KCNA6,KCNC2,KCND2,KCND3,KIT	7
Neurological Disease, Organismal Injury and Abnormalities	Infantile epilepsy	1.5e-07	GABRA1,GABRA3,GABRA5,GABRG2,HTR2A,SCN1A,SCN9A,TBC1D24	8
Neurological Disease, Organismal Injury and Abnormalities	Migraines	1.54e-07	ATP1A2,CACNA1A,GABRA1,GABRA3,GABRA5,GABRB1,GABRB2,GABRG2,HTR2A,SCN1A,SCN2B,SCN4B,SCN9A,SLC4A4,SNAP25	15
Neurological Disease	Paroxysmal movement disorder	2.01e-07	CACNA1A,HTR2A,KCNA1,PRRT2,SLC1A3,SLC2A1,SV2A	7
Neurological Disease, Organismal Injury and Abnormalities	Epilepsia partialis continua	2.16e-07	GABRA1,GABRA3,GABRA5,GABRB1,GABRB2,GABRG2	6
Infectious Diseases, Inflammatory Disease, Inflammatory Response, Neurological Disease	Tuberculosis meningitis	2.16e-07	GABRA1,GABRA3,GABRA5,GABRB1,GABRB2,GABRG2	6
Neurological Disease, Organismal Injury and Abnormalities, Psychological Disorders	Traumatic brain injury	2.33e-07	AQP4,CNR1,FAIM2,GABRA1,GABRA3,GABRA5,GABRB1,GABRB2,GABRG2,KCNH7,SCN1A,SLC1A2,SLC1A3,SNAP25,SV2A	15
Hereditary Disorder, Neurological Disease, Organismal Injury and Abnormalities	Benign rolandic epilepsy	2.38e-07	GABRA1,GABRA3,GABRA5,GABRB1,GABRB2,GABRG2,KCNQ2,SCN1A	8
Neurological Disease, Organismal Injury and Abnormalities	Progressive encephalopathy	2.67e-07	CACNA1A,SCN1A,SCN2B,SCN4B,SCN9A,SLC1A1,SLC1A2,SLC1A3,TBC1D24,TUBA8,TUBB2A,TUBB4A,TUBB4B	13
Neurological Disease	Damage of nervous system	2.68e-07	AQP4,CD200,CD47,CNR1,FAIM2,GABRA1,GABRA3,GABRA5,GABRB1,GABRB2,GABRG2,KCNH7,KCNQ2,SCN1A,SLC1A2,SLC1A3,SNAP25,SV2A,VAMP2	19
Dermatological Diseases and Conditions, Neurological Disease, Organismal Injury and Abnormalities	Hyperalgesia	2.85e-07	CNR1,GABBR1,GABRA1,GABRA3,GABRA5,GABRB1,GABRB2,GABRG2,KIT,PIP5K1C,SCN1A,SRC	12
Cardiovascular Disease, Neurological Disease, Organismal Injury and Abnormalities	Stroke	3.01e-07	GABRA1,GABRA3,GABRA5,GABRB1,GABRB2,GABRG2,HTR2A,KCNH7,PDE10A,SCN1A,SCN9A,SLC1A2,SNAP25,SV2A,TUBA8,TUBB2A,TUBB4A,TUBB4B,VCAM1	19
Cardiovascular Disease, Neurological Disease, Ophthalmic Disease	Nonarteritic ischemic optic neuropathy	3.29e-07	KCNA1,KCNA2,KCNA6,KCNC2,KCND2,KCND3	6
Neurological Disease, Organismal Injury and Abnormalities	Syndromic encephalopathy	3.74e-07	ARF6,ATP8A2,EIF2S1,GABBR1,GABBR2,GABRA1,GABRA3,GABRA5,GABRB1,GABRB2,GABRG2,HTR2A,MDH2,RHOB,SCN1A,SCN2B,SCN4B,SCN9A,SLC12A5,SLC1A1,SLC1A2,SLC1A3	22
Neurological Disease, Respiratory Disease, Skeletal and Muscular Disorders	Laryngismus	4.86e-07	GABRA1,GABRA3,GABRA5,GABRB1,GABRB2,GABRG2	6
Neurological Disease	Sensory disorders	5.33e-07	ADCY3,CNR1,FLRT3,GABBR1,GABRA1,GABRA3,GABRA5,GABRB1,GABRB2,GABRG2,KIT,PIP5K1C,SCN1A,SRC	14
Inflammatory Disease, Inflammatory Response, Neurological Disease	Inflammation of meninges	5.53e-07	CD47,GABRA1,GABRA3,GABRA5,GABRB1,GABRB2,GABRG2,SCN1A	8
Infectious Diseases, Inflammatory Disease, Inflammatory Response, Neurological Disease	Bacterial meningitis	6.14e-07	GABRA1,GABRA3,GABRA5,GABRB1,GABRB2,GABRG2,SCN1A	7
Neurological Disease, Organismal Injury and Abnormalities, Psychological Disorders	Parkinsonism	6.21e-07	AQP4,ARHGDIB,ATP1A3,CNR1,FLOT1,GABRA1,GABRA3,GABRA5,GABRB1,GABRB2,GABRG2,GAP43,HTR2A,KCNH7,MDH1,PSMC1,RAN,RPL13A,SNAP25,SV2A,TUBB2B	21
Neurological Disease	Tardive dyskinesia	6.73e-07	GABRA1,GABRA3,GABRA5,GABRB1,GABRB2,GABRG2,HTR2A,SV2A	8
Hereditary Disorder, Neurological Disease, Organismal Injury and Abnormalities	Familial cerebellar ataxia	6.79e-07	ATP1A3,ATP8A2,CACNA1A,GNB1,GRM1,KCND3,SCN1A,SCN2B,SCN4B,SCN9A,SLC1A1,SLC1A2,SLC1A3,SLC9A1	14
Neurological Disease	Degeneration of nervous system	7.2e-07	AIFM1,AQP4,CACNA1A,CNR1,GABRA5,GABRB2,GPM6B,GPR37,KCNJ6,NCAM1,NDRG1,NTRK3,PITPNA,PSMC1,SLC1A1,SLC1A2,SLC1A3,SLC9A1,SNAP25,STXBP1,UNC5C	21
Inflammatory Disease, Neurological Disease, Skeletal and Muscular Disorders	Relapsing-remitting multiple sclerosis	7.21e-07	GABRA1,GABRA3,GABRA5,GABRB1,GABRB2,GABRG2,KCNA1,KCNA2,KCNA6,KCNC2,KCND2,KCND3	12
Developmental Disorder, Hereditary Disorder, Neurological Disease, Organismal Injury and Abnormalities	Severe myoclonic epilepsy in infancy	7.89e-07	GABRA1,GABRA3,GABRA5,GABRG2,HTR2A,SCN1A,SCN9A	7
Neurological Disease	Neurodegeneration	9.55e-07	AIFM1,AQP4,CACNA1A,CNR1,GABRA5,GABRB2,GPM6B,GPR37,KCNJ6,LGI1,NCAM1,NDRG1,NTRK3,PITPNA,PSMC1,SLC1A1,SLC1A2,SLC1A3,SLC9A1,SNAP25,STXBP1,UNC5C	22
Neurological Disease, Organismal Injury and Abnormalities	Refractory epilepsy	9.84e-07	GABRA1,GABRA3,GABRA5,GABRB1,GABRB2,GABRG2	6
Neurological Disease	Abnormal function of nervous system	9.91e-07	ADGRL1,AQP4,CACNA1A,CNR1,NRXN1,PRKACB,PRMT8,SLC1A3,SLC6A9,STX1A	10
Neurological Disease, Organismal Injury and Abnormalities, Psychological Disorders	Multiple system atrophy	1.26e-06	SCN1A,SCN2B,SCN4B,SCN9A,SLC1A1,SLC1A2,SLC1A3	7
Hereditary Disorder, Neurological Disease, Organismal Injury and Abnormalities	Autosomal dominant cerebellar ataxia	1.3e-06	ATP1A3,CACNA1A,GNB1,KCND3,SCN1A,SCN2B,SCN4B,SCN9A,SLC1A1,SLC1A2,SLC1A3	11
Neurological Disease, Organismal Injury and Abnormalities, Psychological Disorders, Skeletal and Muscular Disorders	Parkinson's disease	1.38e-06	AQP4,ARHGDIB,CNR1,FLOT1,GABRA1,GABRA3,GABRA5,GABRB1,GABRB2,GABRG2,GAP43,HTR2A,KCNH7,MDH1,PSMC1,RAN,RPL13A,SNAP25,SV2A,TUBB2B	20
Hereditary Disorder, Neurological Disease, Organismal Injury and Abnormalities	Autosomal dominant generalized epilepsy with febrile seizures plus	1.47e-06	GABRG2,SCN1A,SCN9A,STX1B	4
Neurological Disease, Organismal Injury and Abnormalities	Benign seizure	1.47e-06	ATP1A2,KCNQ2,KCNQ3,PRRT2	4
Neurological Disease, Organismal Injury and Abnormalities	Infantile convulsion	1.47e-06	ATP1A2,KCNQ2,KCNQ3,PRRT2	4
Neurological Disease, Organismal Injury and Abnormalities	Status epilepticus	1.58e-06	GABRA1,GABRA3,GABRA5,GABRB1,GABRB2,GABRG2,SCN1A	7
Developmental Disorder, Neurological Disease, Psychological Disorders	Speech disorder	1.96e-06	GABRA1,GABRA3,GABRA5,GABRB1,GABRB2,GABRG2,GNB5,HTR2A	8
Neurological Disease, Skeletal and Muscular Disorders	Muscle spasticity	2.03e-06	CNR1,GABBR1,GABBR2,SLC12A5,SNAP25	5
Developmental Disorder, Neurological Disease, Psychological Disorders	Stuttering	2.95e-06	GABRA1,GABRA3,GABRA5,GABRB1,GABRB2,GABRG2,HTR2A	7
Neurological Disease, Organismal Injury and Abnormalities	Degenerative ataxia	3.67e-06	CACNA1A,SCN1A,SCN2B,SCN4B,SCN9A,SLC1A1,SLC1A2,SLC1A3	8
Neurological Disease, Skeletal and Muscular Disorders	Paralysis	3.99e-06	ATP1A2,ATP1A3,ATP1B2,CNTNAP1,NDRG1,SCN1A,SCN2B,SCN4B,SCN9A,SLC1A1,SLC1A2,SLC1A3,TUBA8,TUBB2A,TUBB4A,TUBB4B,WDR48	17
Developmental Disorder, Hereditary Disorder, Neurological Disease, Organismal Injury and Abnormalities	Familial mental retardation	4.81e-06	ATP8A2,CACNG2,DCC,DPP6,GABBR1,GABBR2,GNB1,GNB5,HTR2A,KCNJ6,KIRREL3,SCN1A,SCN2B,SCN4B,SCN9A,SLC1A1,SLC1A2,SLC1A3,SLC2A1,TBC1D24,TECR,TUBB,TUBB2A	23
Neurological Disease, Psychological Disorders	Bipolar I disorder	4.92e-06	GABRA1,GABRA3,GABRA5,GABRB1,GABRB2,GABRG2,HTR2A,SCN1A	8
Hereditary Disorder, Neurological Disease, Organismal Injury and Abnormalities	Spinocerebellar ataxia	4.93e-06	CACNA1A,GNB1,GRM1,KCND3,SCN1A,SCN2B,SCN4B,SCN9A,SLC1A1,SLC1A2,SLC1A3,SLC9A1	12
Hereditary Disorder, Neurological Disease, Organismal Injury and Abnormalities, Psychological Disorders	Trichotillomania	5.19e-06	GABRA1,GABRA3,GABRA5,GABRB1,GABRB2,GABRG2,HTR2A	7
Cell Death and Survival, Cellular Compromise, Neurological Disease, Tissue Morphology	Degeneration of neurons	5.44e-06	AIFM1,CACNA1A,CNR1,GABRA5,GABRB2,GPM6B,GPR37,KCNJ6,NCAM1,NTRK3,PSMC1,SLC1A1,SLC1A2,SLC1A3,SLC9A1,STXBP1,UNC5C	17
Neurological Disease	Abnormality of peripheral nervous system	5.63e-06	ATP2B2,EFNB1,ERBB4,GABBR1,GABRA5,GABRB2,KIFAP3,MDH2,NDRG1,NTRK3,NUMB,PRKACB,SCN9A,SLC12A2,TUBA8,TUBB2A,TUBB4A,TUBB4B	18
Neurological Disease	Hemiplegia or hemiparesis	5.67e-06	ATP1A2,ATP1A3,SNAP25	3
Hereditary Disorder, Neurological Disease, Organismal Injury and Abnormalities	Autosomal dominant spinocerebellar ataxia	5.81e-06	CACNA1A,GNB1,KCND3,SCN1A,SCN2B,SCN4B,SCN9A,SLC1A1,SLC1A2,SLC1A3	10
Developmental Disorder, Neurological Disease, Organismal Injury and Abnormalities	Lennox-Gastaut syndrome	6.51e-06	GABRA1,GABRA3,GABRA5,GABRB1,GABRB2,GABRG2,HTR2A,SCN1A	8
Neurological Disease, Organismal Injury and Abnormalities	Clonic seizure	6.65e-06	GABBR1,GABBR2,LGI1,SCN1A	4
Neurological Disease, Organismal Injury and Abnormalities	Hemiplegic migraine	6.65e-06	ATP1A2,CACNA1A,SCN1A,SLC4A4	4

### Sheet: Sheet1
	Diseases or Functions Annotation	p-Value	# Molecules
	Seizure disorder	1.25e-27	64
	Epilepsy	9.25e-22	46
	Schizophrenia	5.66e-20	51
	Cognitive impairment	1.98e-13	43
	Neurological signs	2.11e-13	52
	Dyskinesia	2.19e-13	49
	Huntington's Disease	8.27e-12	44
	Ataxia	2.33e-11	28
	Spinocerebellar ataxia	4.93e-06	12
